# A phylogenomic approach, combined with morphological characters gleaned via machine learning, uncovers the hybrid origin and biogeographic diversification of the plum genus

**DOI:** 10.1101/2023.09.13.557598

**Authors:** Richard G. J. Hodel, Sundre K. Winslow, Si-Yu Xie, Bin-Bin Liu, Liang Zhao, Gabriel Johnson, Michael Trizna, Alex E. White, Rebecca B. Dikow, Daniel Potter, Elizabeth A. Zimmer, Jun Wen

**Affiliations:** Department of Biological Sciences, Northern Arizona University, 617 S. Beaver St., Flagstaff AZ 86011, USA; Department of Botany, National Museum of Natural History, MRC 166, Smithsonian Institution, Washington, DC, 20013-7012, USA; Data Science Lab, Office of the Chief Information Officer, Smithsonian Institution, Washington, DC, 20560, USA; College of Life Sciences, Northwest A&F University, Yangling 712100, China; State Key Laboratory of Systematic and Evolutionary Botany, Institute of Botany, Chinese Academy of Sciences, Beijing 100093, China; Department of Plant Sciences, University of California, Davis, California, 95616, USA

**Keywords:** allopolyploidy, herbarium specimens, hybridization, machine learning, niche conservatism, tropical-to-temperate biogeographic transitions

## Abstract

The evolutionary histories of species have been shaped by genomic, environmental, and morphological variation. Understanding the interactions among these sources of variation is critical to infer accurately the biogeographic history of lineages. Here, using the geographically widely distributed plum genus (*Prunus*, Rosaceae) as a model, we investigate how changes in genomic and environmental variation drove the diversification of this group, and we quantify the morphological features that facilitated or resulted from diversification. We sequenced 587 nuclear loci and complete chloroplast genomes from 99 species representing all major lineages in *Prunus*, with a special focus on the understudied tropical racemose group. The environmental variation in extant species was quantified by synthesizing bioclimatic variables into principal components of environmental variation using thousands of georeferenced herbarium specimens. We used machine learning algorithms to classify and measure morphological variation present in thousands of digitized herbarium sheet images. Our phylogenomic and biogeographic analyses revealed that ancient hybridization and/or allopolyploidy spurred the initial rapid diversification of the genus in the early Eocene, with subsequent diversification in the north temperate zone, neotropics, and paleotropics. This diversification involved successful transitions between tropical and temperate biomes, an exceedingly rare event in woody plant lineages, accompanied by morphological changes in leaf and reproductive morphology. The machine learning approach detected morphological variation associated with ancient hybridization and quantified the breadth of morphospace occupied by major lineages within the genus. The paleotropical lineages of *Prunus* have diversified steadily since the late Eocene/early Oligocene, while the neotropical lineages diversified much later. Critically, both the tropical and temperate lineages have continued to diversify. We conclude that the genomic rearrangements created by reticulation deep in the phylogeny of *Prunus* may explain why this group has been more successful than other groups with tropical origins that currently persist only in either tropical or temperate regions, but not both.
