## Supplemental Table S8 for "A phylogenomic approach, combined with morphological characters gleaned via machine learning, uncovers the hybrid origin and biogeographic diversification of the plum genus"

### Sheet: Sheet1
Supplemental Table S8. The names of the 539 images from herbarium specimens of temperate racemose species, trimmed so the top and bottom 20% of the image removed to obscure labels and other non-biologically relevant information. Of these 539 specimen images, 310 were classified as 'solitary/corymbose' with >90% probability and 229 were classified as 'tropical racemose' with >90% probability. The …
Image Name	Classification	Probability
hypoleuca_271688d5-aaa4-4677-b5ac-508a596d6ad3.jpg	Solitary / Corymbose	1
hypoleuca_6f94b2af-e63c-46d2-8e2c-ff673373ce16.jpg	Solitary / Corymbose	1
hypoleuca_7f1e7803-768c-4e9f-80ec-789bc5d0682a.jpg	Solitary / Corymbose	1
hypoleuca_fb294b26-3694-44ac-986b-73ef4a496264.jpg	Solitary / Corymbose	1
fujianensis_7ab037e4-6c8a-482e-8e53-b155b510d45f.jpg	Solitary / Corymbose	1
grayana_6a099b32-3da2-4270-b481-abccfc3cb3f6.jpg	Solitary / Corymbose	1
serotina_05c4af6e-069b-41df-b327-fc66a64508a0.jpg	Solitary / Corymbose	1
virginiana_00bdf4ee-7911-4d03-8a1c-3b913f684cd9.jpg	Solitary / Corymbose	1
virginiana_01094047-01d1-4bc8-a432-c2e7123ec1a3.jpg	Solitary / Corymbose	1
virginiana_015ace96-c9d9-4988-82c6-e79cb1e60ba1.jpg	Solitary / Corymbose	1
virginiana_01efaea2-0103-4bfe-9f9f-d345e1fc8e5a.jpg	Solitary / Corymbose	1
virginiana_02235265-593a-4274-827d-305cb4a1837d.jpg	Solitary / Corymbose	1
virginiana_04b72942-a5d1-49d3-b323-029f7ac4d2f0.jpg	Solitary / Corymbose	1
virginiana_05358cee-78b2-462b-bc5b-b0a9a7c299ab.jpg	Solitary / Corymbose	1
virginiana_053a0189-a06a-40c9-9bde-367147f73140.jpg	Solitary / Corymbose	1
virginiana_0567b591-18cf-4054-a67e-635fdef2c848.jpg	Solitary / Corymbose	1
virginiana_062f3130-2ad8-4c0b-b235-e8a8498b3012.jpg	Solitary / Corymbose	1
virginiana_06828c76-86c4-45b3-8e4f-7153e57a866d.jpg	Solitary / Corymbose	1
grayana_3beb9d00-e5a4-4185-b321-f45dd9c30a19.jpg	Solitary / Corymbose	1
grayana_93f4e119-10f7-4f85-bc6c-a618fd321e0c.jpg	Solitary / Corymbose	1
grayana_98dcacd5-a60e-4fa6-9858-1cda02b8da69.jpg	Solitary / Corymbose	1
grayana_f7fa0a20-ef6c-49c3-931e-cce0b71a1893.jpg	Solitary / Corymbose	1
hypoleuca_e4085625-3b0e-4832-8db1-e4b3d47081cd.jpg	Solitary / Corymbose	1
serotina_01b909a0-d3b5-4165-bb46-f6eaf919d525.jpg	Solitary / Corymbose	1
serotina_01803379-93e5-4f53-89da-44ae9f86559d.jpg	Solitary / Corymbose	1
serotina_02d6a616-cd1d-4c79-a7c9-9d3f89016d52.jpg	Solitary / Corymbose	1
serotina_02f7a29e-f562-4618-804e-b235be573087.jpg	Solitary / Corymbose	1
serotina_02c1a1ab-9933-4410-a95c-b8e05a92679c.jpg	Solitary / Corymbose	1
serotina_03c51d8d-bffd-4e5e-b5d0-cb49930ccbf6.jpg	Solitary / Corymbose	1
serotina_045abaa2-fea6-48d7-92c3-b1f47d595ba0.jpg	Solitary / Corymbose	1
serotina_04b6a5fc-dfc7-433b-beed-975f95ba7c3c.jpg	Solitary / Corymbose	1
serotina_05301f64-b5bc-4363-9b80-247741752d84.jpg	Solitary / Corymbose	1
serotina_05b9308a-64af-4411-ab05-bedf319f2327.jpg	Solitary / Corymbose	1
serotina_05b2cbee-0ae8-4958-b356-24d6505da560.jpg	Solitary / Corymbose	1
serotina_065359b3-03cc-431d-b18f-d61b3f7ef4a2.jpg	Solitary / Corymbose	1
serotina_060eab75-9b9a-47ab-a0d8-a95519c4be13.jpg	Solitary / Corymbose	1
virginiana_003cd592-0019-47c1-858c-84be77aaf1a2.jpg	Solitary / Corymbose	1
virginiana_006d7135-43c6-4fbd-a6bd-b8c2606a5a93.jpg	Solitary / Corymbose	1
virginiana_00909ec1-5e51-4c56-b3d2-b5eff1fb0a51.jpg	Solitary / Corymbose	1
virginiana_00afeec6-4c78-4eb0-875c-22a80a26a143.jpg	Solitary / Corymbose	1
virginiana_009bc7fd-3bbc-4d4d-a3df-e0c14fe5d62d.jpg	Solitary / Corymbose	1
virginiana_00e7da6f-f0cb-4c5c-a519-fd20d90e5245.jpg	Solitary / Corymbose	1
virginiana_011e2736-8e60-4423-81a6-8dca6a012fa7.jpg	Solitary / Corymbose	1
virginiana_01b478b7-2f46-48d6-b226-5876aa1ac8f5.jpg	Solitary / Corymbose	1
virginiana_024d9e10-a046-478a-b35e-f04cf4349b9f.jpg	Solitary / Corymbose	1
virginiana_022472f5-a673-4be3-85d8-95684d4a2112.jpg	Solitary / Corymbose	1
virginiana_025a3335-56f6-4efd-b2cf-f6f2757b4837.jpg	Solitary / Corymbose	1
virginiana_02865723-9f73-49cb-a926-7db6748a5648.jpg	Solitary / Corymbose	1
virginiana_02743c78-6e9b-44be-a1a3-717f50f232de.jpg	Solitary / Corymbose	1
virginiana_03391fbd-3681-4c04-8c6b-83add6537fd9.jpg	Solitary / Corymbose	1
virginiana_036e1fe6-fc37-4aef-b21b-30c893b256d8.jpg	Solitary / Corymbose	1
virginiana_03f3c38e-ed22-401e-8a1e-e976131ad1f2.jpg	Solitary / Corymbose	1
virginiana_03f8be17-a041-4bc3-ad8c-9a2af81cf2f7.jpg	Solitary / Corymbose	1
virginiana_04101180-2996-44a8-a787-bc6faf505afa.jpg	Solitary / Corymbose	1
virginiana_04752ccd-6563-4f02-b68a-30c3eb1ad81d.jpg	Solitary / Corymbose	1
virginiana_0475619a-c80c-4cec-a0f1-15a81031d7b9.jpg	Solitary / Corymbose	1
virginiana_05158a59-3cb2-4015-b14a-a5ccff61d8f2.jpg	Solitary / Corymbose	1
virginiana_04d54219-12bc-4413-8f37-8dd5a5321eb8.jpg	Solitary / Corymbose	1
virginiana_0605a650-831c-403f-a210-0fb72510f14e.jpg	Solitary / Corymbose	1
virginiana_05bb2e34-9eba-4fb3-9f04-c329ec47be39.jpg	Solitary / Corymbose	1
virginiana_0630ec8d-41f2-490f-93e2-ab9e2d383f38.jpg	Solitary / Corymbose	1
virginiana_05ec59a0-6208-4310-b528-7c955cf99ebe.jpg	Solitary / Corymbose	1
virginiana_06661a60-a3d0-484f-89d6-5c7782cd48e3.jpg	Solitary / Corymbose	1
alabamensis_1e7f921e-80d3-4cca-9497-d9d23eb2d471.jpg	Solitary / Corymbose	1
incisoserrata_c7508d31-1268-4eca-bcdf-a41d587a31da.jpg	Solitary / Corymbose	1
gongshanensis_46bd4c41-9e19-4465-a432-5eb0da462a2a.jpg	Solitary / Corymbose	1
gongshanensis_0f386576-bcc5-4442-9bd4-f733246f5aab.jpg	Solitary / Corymbose	1
padus_006a72ac-4476-4dd1-be3d-258949aae71b.jpg	Solitary / Corymbose	1
padus_09f1d9f1-8a05-478a-bf0c-8c5fc90bb63f.jpg	Solitary / Corymbose	1
padus_0845d800-e125-41b3-a30f-b9b623fac998.jpg	Solitary / Corymbose	1
padus_09137caa-2138-4ed9-9f48-8d17a15c30ef.jpg	Solitary / Corymbose	1
fujianensis_2adc3332-9830-4f9f-b154-cac6862bdfed.jpg	Solitary / Corymbose	0.9999
grayana_76c68eca-7597-4b37-9b91-3c401c88282e.jpg	Solitary / Corymbose	0.9999
hypoxantha_cdd76ed3-64aa-406f-8ac9-0626db8e9ce9.jpg	Solitary / Corymbose	0.9999
serotina_007f098d-6285-4bca-9b08-3c7da6152711.jpg	Solitary / Corymbose	0.9999
virginiana_0143ddf5-70ff-4998-86bd-d9160a2cd699.jpg	Solitary / Corymbose	0.9999
virginiana_01c3dea0-770b-470d-9a28-c72ffd8a393f.jpg	Solitary / Corymbose	0.9999
virginiana_02a774a0-8143-4aa3-977f-0966975c85c6.jpg	Solitary / Corymbose	0.9999
virginiana_0622c367-df1e-49ee-a281-745ed98064c2.jpg	Solitary / Corymbose	0.9999
serotina_00fb7f3c-b936-4955-924f-fac57b99e740.jpg	Solitary / Corymbose	0.9999
serotina_01b1b3ff-317c-4f78-b41f-1e71d13d502c.jpg	Solitary / Corymbose	0.9999
serotina_0215dd2d-1aaf-43ed-b479-09d4621f391e.jpg	Solitary / Corymbose	0.9999
serotina_02e97c3d-5687-4be7-a71c-adee6acd568e.jpg	Solitary / Corymbose	0.9999
serotina_03753f7d-e6e5-4315-9913-c4224a4dd763.jpg	Solitary / Corymbose	0.9999
serotina_053ca2e3-1694-40b0-b28b-a94e1b2f66ff.jpg	Solitary / Corymbose	0.9999
virginiana_004bbc7d-b57b-4919-b696-6587fb79eeea.jpg	Solitary / Corymbose	0.9999
virginiana_0055ffaf-48a7-4308-a8a7-e675b6e2d118.jpg	Solitary / Corymbose	0.9999
virginiana_00c67d41-d8c4-4cf9-8577-38abd065d5ef.jpg	Solitary / Corymbose	0.9999
virginiana_00a8306c-5144-4db8-abf0-a0a511c03a3a.jpg	Solitary / Corymbose	0.9999
virginiana_01109b86-9e67-488b-a41a-eed6ef190514.jpg	Solitary / Corymbose	0.9999
virginiana_0117631c-db2e-4d19-949d-492cc7c98362.jpg	Solitary / Corymbose	0.9999
virginiana_0121eedf-8ca6-48fa-8483-6e63545ac582.jpg	Solitary / Corymbose	0.9999
virginiana_01b1f1d9-8d17-4504-b8b6-96015b942cf7.jpg	Solitary / Corymbose	0.9999
virginiana_02e3f41e-dc55-4054-b64f-57b039884e00.jpg	Solitary / Corymbose	0.9999
virginiana_02fbc8d3-872d-4520-8ac2-05200933af9e.jpg	Solitary / Corymbose	0.9999
virginiana_04bc0972-5930-474f-882d-d8bc31f2ab75.jpg	Solitary / Corymbose	0.9999
virginiana_04609732-d891-4420-86c2-dd6413ce57d5.jpg	Solitary / Corymbose	0.9999
virginiana_0559d706-20df-4dc3-be26-80eeef90ddac.jpg	Solitary / Corymbose	0.9999
virginiana_04fdbd88-e5ac-4992-a878-bdffdbf2bd9f.jpg	Solitary / Corymbose	0.9999
alabamensis_ae4b14f7-dc9e-4901-ace5-5f894cd41296.jpg	Solitary / Corymbose	0.9999
gongshanensis_dfee5311-7fb4-4fad-a206-6dd9c68b0397.jpg	Solitary / Corymbose	0.9999
padus_1169a61a-9c4a-46aa-9d39-92fab29d6333.jpg	Solitary / Corymbose	0.9999
padus_01869a86-c8e5-496f-a95c-feca341417aa.jpg	Solitary / Corymbose	0.9999
serotina_026e46ee-ed48-41fa-8920-8cd6bfd8b9ee.jpg	Solitary / Corymbose	0.9998
serotina_06a7b8d1-afb0-4297-b401-7053c5a3a8e6.jpg	Solitary / Corymbose	0.9998
virginiana_041782ef-eb1e-4e10-a5cf-be5db1f2cc7d.jpg	Solitary / Corymbose	0.9998
virginiana_048596e6-9302-4806-9da7-fd37140c4f3c.jpg	Solitary / Corymbose	0.9998
serotina_03fcfb74-2c86-45f8-8a74-d7059c07e893.jpg	Solitary / Corymbose	0.9998
serotina_03944366-2f5a-4503-9eb1-ae44c26de90d.jpg	Solitary / Corymbose	0.9998
serotina_03f17707-9025-491f-86be-5811e759adc9.jpg	Solitary / Corymbose	0.9998
gongshanensis_5ae68002-4def-4de9-a1f6-c44e342460c8.jpg	Solitary / Corymbose	0.9998
serotina_064da471-c38e-4833-bba7-dd461feff758.jpg	Solitary / Corymbose	0.9997
serotina_018d1662-c6ec-41bd-8148-a7dd054e9c0c.jpg	Solitary / Corymbose	0.9997
serotina_03ea5d04-af28-4a24-a0e0-a0b653e6e6e8.jpg	Solitary / Corymbose	0.9997
serotina_05031e36-3e6e-4287-9774-e8954b5e42db.jpg	Solitary / Corymbose	0.9997
virginiana_02cf24ce-e82d-493c-8f0f-532d991150e2.jpg	Solitary / Corymbose	0.9997
virginiana_064b10d1-da84-495c-9112-206382685cb0.jpg	Solitary / Corymbose	0.9997
padus_14abfcd1-d773-43d3-a2a5-942d635852a3.jpg	Solitary / Corymbose	0.9997
serotina_02499a4d-7fdf-4b7e-bac1-8008bd142fa6.jpg	Solitary / Corymbose	0.9996
serotina_05a71f6c-8d51-4b3e-af49-9a7298c52b6f.jpg	Solitary / Corymbose	0.9996
virginiana_02addd8d-e682-4097-b3c8-6d833cb5269a.jpg	Solitary / Corymbose	0.9996
virginiana_060bdd96-8c42-4308-a071-b7a6630c596a.jpg	Solitary / Corymbose	0.9996
gongshanensis_6c5da945-bcb0-485a-9bfc-dd5bed99c382.jpg	Solitary / Corymbose	0.9996
padus_00bf198c-ad7c-4cf1-b795-cb9ac57917c9.jpg	Solitary / Corymbose	0.9996
hypoleuca_1aaba930-eafc-4012-801e-49424011ff1f.jpg	Solitary / Corymbose	0.9995
virginiana_022c8869-d65a-4175-98db-124174dd8f1f.jpg	Solitary / Corymbose	0.9995
serotina_04fd0bba-ced8-4751-8cb6-21a5c7ead04e.jpg	Solitary / Corymbose	0.9995
virginiana_00f48102-e786-4d6c-9d93-02cc2fa2ac16.jpg	Solitary / Corymbose	0.9995
virginiana_01668190-8e4f-47bf-9907-2a8afac1592a.jpg	Solitary / Corymbose	0.9995
virginiana_0336feeb-52b5-4cf8-b3bf-7254f0313503.jpg	Solitary / Corymbose	0.9995
grayana_4ca6ef40-941a-4007-9767-1c377c437fa9.jpg	Solitary / Corymbose	0.9994
virginiana_05d91a3e-f762-477c-86dd-132b7c76c5bd.jpg	Solitary / Corymbose	0.9993
serotina_00aa27ac-8e23-4b48-ade8-b68a5353ff88.jpg	Solitary / Corymbose	0.9993
virginiana_018b861d-aa43-48a1-aff1-63dab210380c.jpg	Solitary / Corymbose	0.9993
virginiana_0575e846-beae-47b0-857e-b8796d66a820.jpg	Solitary / Corymbose	0.9993
serotina_030a52c1-0d80-49cc-abcc-8c78ee0b3032.jpg	Solitary / Corymbose	0.9992
virginiana_05769280-3f14-479f-a49d-d1b8c1ef1a82.jpg	Solitary / Corymbose	0.9992
virginiana_05cb1ebc-0672-4819-8f83-6683eaeb1ecb.jpg	Solitary / Corymbose	0.9992
serotina_00fac4bb-aec7-4f1c-8951-68bfd3f7ea8f.jpg	Solitary / Corymbose	0.9991
serotina_045c5cf9-32f3-4f18-91c9-28bee176b440.jpg	Solitary / Corymbose	0.9991
virginiana_04493747-52ce-4836-a6fa-b2d7ab0c706f.jpg	Solitary / Corymbose	0.9991
virginiana_04b37ef0-a810-44ce-874b-907dc0b30ef5.jpg	Solitary / Corymbose	0.9991
padus_00ceb0da-2e28-4e41-b1d4-72ab176849cb.jpg	Solitary / Corymbose	0.9991
hypoxantha_c7dc2b2a-a6fc-4d76-9dcb-f5c76a733e0d.jpg	Solitary / Corymbose	0.999
virginiana_03670ec3-bd54-4e60-b320-5b067def9f57.jpg	Solitary / Corymbose	0.999
serotina_0323a041-abce-4a83-89c5-7dd5e2905c83.jpg	Solitary / Corymbose	0.999
serotina_002e1e0f-1f45-410e-b2aa-a6bcff34569e.jpg	Solitary / Corymbose	0.9989
serotina_0603b622-5ee0-4b2a-b0e3-89602e35dc6d.jpg	Solitary / Corymbose	0.9989
virginiana_05559cee-6a7d-4650-a24c-ca626844c29e.jpg	Solitary / Corymbose	0.9989
serotina_041af22b-ada0-4872-9573-c9e745d55721.jpg	Solitary / Corymbose	0.9989
serotina_049fd121-bce9-411c-be70-7b0f66cb5b58.jpg	Solitary / Corymbose	0.9989
serotina_01b4744f-eb7d-42b5-8f14-13802b71b362.jpg	Solitary / Corymbose	0.9988
serotina_009cbb20-1bdf-40e8-a03e-1d2dda85ffff.jpg	Solitary / Corymbose	0.9988
virginiana_04fc88f5-7868-4ba0-bffe-55926995f03c.jpg	Solitary / Corymbose	0.9988
serotina_03ea21ee-90e1-42b4-9749-d0763bd71bbf.jpg	Solitary / Corymbose	0.9987
virginiana_0152451e-d91a-4f2a-9533-59b9c2ac301a.jpg	Solitary / Corymbose	0.9987
virginiana_04f9a5d1-5006-4286-8ff6-64c0e729105a.jpg	Solitary / Corymbose	0.9987
serotina_002b92e8-d93a-42ea-a913-d7130d2826ec.jpg	Solitary / Corymbose	0.9986
virginiana_0634368e-dda0-40fc-a424-ed91af041ac8.jpg	Solitary / Corymbose	0.9986
virginiana_044ade11-1363-4c49-b300-cdaaaaecfdbe.jpg	Solitary / Corymbose	0.9985
gongshanensis_38a9fc51-d73b-43e8-8604-15cfc2fb0ec2.jpg	Solitary / Corymbose	0.9985
serotina_014bd30a-c0d3-4225-ba15-a0b85707d3bc.jpg	Solitary / Corymbose	0.9984
serotina_036fbaec-0f8c-494c-b398-271f1d05b379.jpg	Solitary / Corymbose	0.9983
serotina_041cf9d4-a41c-40fa-838d-65a983f73ab2.jpg	Solitary / Corymbose	0.9983
virginiana_0447d586-47fb-45a4-a332-9d141b29e14a.jpg	Solitary / Corymbose	0.9983
grayana_f3b10181-610f-4302-a1b6-e0d7503e9ae1.jpg	Solitary / Corymbose	0.9982
virginiana_02860879-aa1e-44f1-a9bf-c65288766b19.jpg	Solitary / Corymbose	0.9982
serotina_04996198-1f8e-427e-8b73-e54f2ce73254.jpg	Solitary / Corymbose	0.9981
serotina_041f558b-6172-41a5-b7d8-abd5a11c6695.jpg	Solitary / Corymbose	0.9979
virginiana_04b3be4e-c1ac-41fb-8536-8b8bf9641043.jpg	Solitary / Corymbose	0.9979
virginiana_046f5432-d789-4881-86b3-8613e2104666.jpg	Solitary / Corymbose	0.9979
gongshanensis_775d199e-3c4c-48b1-b490-d1f8f943e915.jpg	Solitary / Corymbose	0.9978
capuli_de223460-440e-4f07-b5ab-7626b322507e.jpg	Solitary / Corymbose	0.9976
virginiana_02560605-1df2-44a8-8bbe-d5cd830757ab.jpg	Solitary / Corymbose	0.9976
grayana_e9e94fda-f12d-4fd1-98a0-205912f55965.jpg	Solitary / Corymbose	0.9974
serotina_03e46653-1fec-4482-adef-232438f5aefc.jpg	Solitary / Corymbose	0.9973
virginiana_04772827-5a05-4cd6-9bfb-d12dfd53d1ce.jpg	Solitary / Corymbose	0.9972
serotina_043490e9-89b0-4b2c-8e8d-49b31e82f255.jpg	Solitary / Corymbose	0.9972
serotina_0569d4b4-6567-48c7-b629-b307b7ac9e6d.jpg	Solitary / Corymbose	0.9971
capuli_97448a46-1ccc-492d-8f1a-7d2818b5b071.jpg	Solitary / Corymbose	0.9971
serotina_0263fff5-0b44-443b-bfa7-e3f29c9c770b.jpg	Solitary / Corymbose	0.997
serotina_0060a57d-e779-4984-913c-95b576daf0d3.jpg	Solitary / Corymbose	0.9969
serotina_00c6a8b4-30ac-4d1d-9110-5ecb5372ab71.jpg	Solitary / Corymbose	0.9968
alabamensis_bdf0f808-e1b6-4bb0-a930-755f4c225866.jpg	Solitary / Corymbose	0.9968
serotina_0632008d-4efe-49cb-ab9a-0be23e267559.jpg	Solitary / Corymbose	0.9967
virginiana_04d4d4e4-dec0-4a15-bcaf-291422d8d405.jpg	Solitary / Corymbose	0.9967
serotina_0011da7f-d1dd-4f0f-bcd9-22230e785332.jpg	Solitary / Corymbose	0.9966
virginiana_029bded2-4d9b-481f-abc2-d7f19b5a2ab4.jpg	Solitary / Corymbose	0.9966
virginiana_03ab0dfe-541f-417e-866d-ff235e6b1154.jpg	Solitary / Corymbose	0.9966
serotina_00a724ec-e3f7-4242-9557-89ff65fb9517.jpg	Solitary / Corymbose	0.9965
virginiana_041306d7-0bc6-43d9-a738-eb8c6833f6d1.jpg	Solitary / Corymbose	0.9963
capuli_70efab38-b41e-44a8-97e7-d1548c85cfba.jpg	Solitary / Corymbose	0.996
virginiana_05f6beb2-6115-4922-ae3f-3032e550a06d.jpg	Solitary / Corymbose	0.996
padus_090a681d-f023-4715-9040-8bbe385c666c.jpg	Solitary / Corymbose	0.996
serotina_009b9098-04c3-4631-8f28-91f7f94e82a7.jpg	Solitary / Corymbose	0.9959
serotina_0383d2d8-7ab3-4bb5-9f8e-18e96ff38b2f.jpg	Solitary / Corymbose	0.9955
serotina_04c9d594-ba8d-4515-820b-00be1f0731a6.jpg	Solitary / Corymbose	0.9954
virginiana_019c067f-443e-4594-b767-dc485de42c1d.jpg	Solitary / Corymbose	0.9952
virginiana_048cd565-3de9-44a5-8536-45d7785422e9.jpg	Solitary / Corymbose	0.9951
virginiana_03c0fba7-cb62-476f-b4fe-c4822c74492f.jpg	Solitary / Corymbose	0.995
padus_1a65ba4b-3fcb-4dde-a3f9-a9aa2725b00a.jpg	Solitary / Corymbose	0.995
virginiana_06b48497-e037-49fa-91c4-b54f69fafbf4.jpg	Solitary / Corymbose	0.9948
virginiana_05cbefdb-d97c-40b1-b469-4e8029a9ba83.jpg	Solitary / Corymbose	0.9947
serotina_062aaef8-030e-40f8-80ed-bde53ca15a29.jpg	Solitary / Corymbose	0.9946
virginiana_041c3106-3c69-4f00-a0c0-7042f53de485.jpg	Solitary / Corymbose	0.9946
serotina_01ddc0bd-5724-430c-b9f8-662e8c231e9a.jpg	Solitary / Corymbose	0.9941
virginiana_0089145c-219d-4bac-b53a-e75cd0c22b00.jpg	Solitary / Corymbose	0.994
serotina_02c3668e-efd0-486e-8b9e-179bdaf60b29.jpg	Solitary / Corymbose	0.9939
virginiana_00ea2895-9fc3-4400-a7b3-ddfb585cab1e.jpg	Solitary / Corymbose	0.9938
virginiana_0042943b-457e-4bc1-aa9f-31730a19d0ed.jpg	Solitary / Corymbose	0.9936
virginiana_02de743d-f96b-4808-b7f6-53a88440bd09.jpg	Solitary / Corymbose	0.9936
serotina_00103c1c-51c4-4bf8-b756-997623737db6.jpg	Solitary / Corymbose	0.9935
serotina_0449d2cd-49ea-46d9-bce2-c13222442c19.jpg	Solitary / Corymbose	0.9934
virginiana_0443dbb2-386f-49b9-bfd7-d6fe376fa1c4.jpg	Solitary / Corymbose	0.9932
grayana_976fdc27-4f01-4666-9922-cae692351c50.jpg	Solitary / Corymbose	0.993
virginiana_03fabc3b-cdd3-465d-8e99-5276b43254e6.jpg	Solitary / Corymbose	0.993
alabamensis_865deca5-08ab-4b76-ae27-b3f0d5d090de.jpg	Solitary / Corymbose	0.993
virginiana_035661ea-51b1-43bc-9196-415e99d93588.jpg	Solitary / Corymbose	0.9928
grayana_c39a69e8-f2a8-4fea-b314-f2c4a572bad1.jpg	Solitary / Corymbose	0.9925
virginiana_0689e804-d5e9-4d80-8a95-12a6202e499b.jpg	Solitary / Corymbose	0.9922
virginiana_05fbb473-37f0-46d6-b0ea-fe1df279eae6.jpg	Solitary / Corymbose	0.9919
virginiana_0036baa7-1d7e-4792-9f93-c3512fc490ef.jpg	Solitary / Corymbose	0.9918
serotina_00f305ec-54a2-4a62-b08a-81e2007c8df6.jpg	Solitary / Corymbose	0.9913
hypoxantha_e673435a-6d50-414f-a46d-efcebfacf2ba.jpg	Solitary / Corymbose	0.9912
serotina_059e55c4-6b46-43fc-b997-20a79ffdcb61.jpg	Solitary / Corymbose	0.9905
serotina_02387b25-0561-4ba4-a721-332b33a99ee3.jpg	Solitary / Corymbose	0.9904
padus_0e590efe-9f9b-4dfc-9ccc-0b755171582f.jpg	Solitary / Corymbose	0.9898
virginiana_0210d038-0671-4186-bbb3-362c371dea9e.jpg	Solitary / Corymbose	0.9896
alabamensis_7d56786d-b668-4e44-a2b9-87884089008f.jpg	Solitary / Corymbose	0.9894
serotina_05766649-fd19-408c-a4f0-e3ede71dbf0d.jpg	Solitary / Corymbose	0.9889
virginiana_04c89d43-815d-4f9d-a7b2-e395f6b633ec.jpg	Solitary / Corymbose	0.9889
alabamensis_766d9010-ce29-4d4f-a4b5-49382b4fbcbf.jpg	Solitary / Corymbose	0.9889
virginiana_0204d773-a8f3-4b15-9917-ba976ad88206.jpg	Solitary / Corymbose	0.9887
virginiana_038acd9f-a00f-471b-a80f-f69d27768525.jpg	Solitary / Corymbose	0.9886
virginiana_01796b99-51be-4eb0-b477-27c03d4ad619.jpg	Solitary / Corymbose	0.9883
virginiana_00989765-2b0e-4f2f-937b-1f7d8893e9ce.jpg	Solitary / Corymbose	0.9876
capuli_374e5495-6f7b-41ff-b542-9a452b9386c1.jpg	Solitary / Corymbose	0.987
serotina_01820542-edc4-4916-8b15-67b0d8628045.jpg	Solitary / Corymbose	0.9866
virginiana_06b44888-64b5-4f92-9b4c-e1931d0b9394.jpg	Solitary / Corymbose	0.9861
serotina_000ec22b-6af5-4aa0-8044-a6106e238da6.jpg	Solitary / Corymbose	0.9857
virginiana_034abb57-f5cd-4168-a7ea-1d5e76bddc19.jpg	Solitary / Corymbose	0.9854
virginiana_0319cc1c-1312-4802-bbe2-06a924dfdac1.jpg	Solitary / Corymbose	0.9848
virginiana_06b417ca-0f87-4bb7-be11-2343961b4d66.jpg	Solitary / Corymbose	0.9843
serotina_02d0ae6e-e755-464a-9dd1-61f038ac5d40.jpg	Solitary / Corymbose	0.9836
virginiana_03d53710-fc23-4cf1-a412-855097e0b2f6.jpg	Solitary / Corymbose	0.9833
virginiana_06967852-519a-4709-926a-56887032c8c5.jpg	Solitary / Corymbose	0.9831
serotina_01205f1a-5718-42c6-9d93-e948a6537ad0.jpg	Solitary / Corymbose	0.9821
padus_0e3504ce-f391-449e-9787-5d7282b67ba2.jpg	Solitary / Corymbose	0.982
serotina_0282634f-45d3-41c5-bbdc-c0a319febda2.jpg	Solitary / Corymbose	0.9811
virginiana_06c008ef-969a-4b01-a265-d8312a4229cd.jpg	Solitary / Corymbose	0.9807
serotina_016fd857-94c7-4fab-83f0-fd91756f0fd5.jpg	Solitary / Corymbose	0.9806
virginiana_02b5233c-883d-421a-a5c5-8f64905758c7.jpg	Solitary / Corymbose	0.9801
padus_0816cdf2-9e33-44d5-a164-1b0740f6bd92.jpg	Solitary / Corymbose	0.9796
virginiana_06ba9dbf-7989-4a0f-8998-7e840bd38a07.jpg	Solitary / Corymbose	0.9783
serotina_018a3a21-cf3f-4a8e-93cc-9382aeb2310f.jpg	Solitary / Corymbose	0.9782
grayana_0574adc8-bfb2-490a-a1af-e59fbd2809aa.jpg	Solitary / Corymbose	0.9781
alabamensis_9299ffdf-1a0b-45bb-9d6b-844d8b702d95.jpg	Solitary / Corymbose	0.9773
serotina_054344eb-31e3-4c1a-9cce-082a8a9cad6a.jpg	Solitary / Corymbose	0.977
serotina_05410fa9-2ec6-49de-9c8a-5bc0e36f4944.jpg	Solitary / Corymbose	0.9764
virginiana_0336f505-8c4e-4a71-8100-32e634d47d96.jpg	Solitary / Corymbose	0.9762
virginiana_027ff3d5-1917-4355-b427-fa03785e3979.jpg	Solitary / Corymbose	0.9755
alabamensis_dffaabf0-b794-49b1-a971-621d4307d171.jpg	Solitary / Corymbose	0.9729
serotina_04028ec4-e77e-4686-9e85-bcd0638ab479.jpg	Solitary / Corymbose	0.9726
virginiana_04e96f2d-0452-4e58-bd53-b17d44615b76.jpg	Solitary / Corymbose	0.9711
grayana_5b4f91b0-1969-417d-9170-28b082386e1f.jpg	Solitary / Corymbose	0.971
virginiana_011bd999-f43d-42fb-9cbc-9350952ab8dc.jpg	Solitary / Corymbose	0.9706
virginiana_01c97220-f8bc-4f60-89e3-6983e4389e97.jpg	Solitary / Corymbose	0.9688
padus_17b80e39-b252-479c-bbef-544f6d786adf.jpg	Solitary / Corymbose	0.9679
padus_03ed40ed-2362-44aa-a669-8113d2989833.jpg	Solitary / Corymbose	0.9676
padus_10af77b4-1884-4e96-90fd-aefa81890ec1.jpg	Solitary / Corymbose	0.9661
padus_0522c585-0358-4f87-8f86-a36118f4e7a4.jpg	Solitary / Corymbose	0.9651
serotina_00dcc368-398c-45b1-9333-9fcdb361cb36.jpg	Solitary / Corymbose	0.9631
serotina_028d52ad-dcc5-42ed-9f37-f710f34bea3c.jpg	Solitary / Corymbose	0.9614
virginiana_052e389e-ee8b-428c-9b21-8b8000134ec0.jpg	Solitary / Corymbose	0.9608
padus_16e54694-5f64-4e8c-969c-c89915fc9f42.jpg	Solitary / Corymbose	0.9604
hypoxantha_4187601e-261a-4bd6-b20b-703e00d19118.jpg	Solitary / Corymbose	0.9598
serotina_0579efc6-d3c1-4e4a-8999-0dd8dedd018d.jpg	Solitary / Corymbose	0.9594
virginiana_0685fdba-857a-4a7f-bbe0-b526760b834c.jpg	Solitary / Corymbose	0.9577
padus_088c288c-ccb5-4a7d-8478-ddb7f52e41e5.jpg	Solitary / Corymbose	0.9571
virginiana_013cf00b-9c98-400f-b7d0-cc2d128da6ad.jpg	Solitary / Corymbose	0.9513
capuli_5700e5f8-653a-4ebc-90b8-0868a08cfd08.jpg	Solitary / Corymbose	0.9502
grayana_12734ac7-e6de-49ae-ac02-d63af2265afa.jpg	Solitary / Corymbose	0.9495
padus_109cfcfb-06bc-4244-9aed-d802fc46f1d6.jpg	Solitary / Corymbose	0.9487
serotina_063efc13-b631-4ed6-bdb9-7151a894e0ae.jpg	Solitary / Corymbose	0.948
serotina_05f59a6a-5061-4e0b-863b-92c604f667fe.jpg	Solitary / Corymbose	0.9476
virginiana_020c9002-dc34-42d4-8411-81d3eed64115.jpg	Solitary / Corymbose	0.9464
virginiana_06ab9337-8ede-4beb-9407-53a77a29336d.jpg	Solitary / Corymbose	0.9451
serotina_02a2ee9e-fc85-4657-8e04-70845e618219.jpg	Solitary / Corymbose	0.9407
serotina_017ac5c7-a9e3-43c5-be7d-6ee4eb3558a6.jpg	Solitary / Corymbose	0.9405
virginiana_01b928d4-1c41-406f-917e-25d85782be0b.jpg	Solitary / Corymbose	0.9397
virginiana_021532fc-b719-4071-a695-d3ba9cbcb179.jpg	Solitary / Corymbose	0.9396
serotina_039b066d-70a5-477e-bc17-55cea0c31ca8.jpg	Solitary / Corymbose	0.9394
serotina_0452c818-8a2b-4fc5-905c-ba6608f90564.jpg	Solitary / Corymbose	0.939
serotina_0124a8ec-ee6b-4ba9-98b6-50e1b1e77b84.jpg	Solitary / Corymbose	0.9384
virginiana_02ee7493-11f7-4236-80b7-53b0a1257e60.jpg	Solitary / Corymbose	0.9337
virginiana_065b3367-abd1-44cb-bd3e-9ded1a0d483a.jpg	Solitary / Corymbose	0.933
virginiana_03f1a5fa-7161-47ac-90f2-8fb35457721c.jpg	Solitary / Corymbose	0.9294
serotina_051f5b5f-ff2d-47b4-9173-1af90d1f96c7.jpg	Solitary / Corymbose	0.9286
hypoxantha_341114da-b0c2-4f22-b7bc-9e799d7b2844.jpg	Solitary / Corymbose	0.9279
serotina_04a487db-a2a1-4536-bcbb-50ebe63641d7.jpg	Solitary / Corymbose	0.9277
grayana_f78f864d-acde-4560-8c06-0293de5600f9.jpg	Solitary / Corymbose	0.9276
serotina_041e4e5c-c716-4842-bb08-3432c4ac40c1.jpg	Solitary / Corymbose	0.9275
serotina_0293a5a2-aca9-4750-9d4b-ab8b4194f10e.jpg	Solitary / Corymbose	0.9256
capuli_8b862c30-2877-487a-bf99-b46bd2e27e67.jpg	Solitary / Corymbose	0.9191
serotina_048f9f8c-9e6c-4401-aaff-2089609f7b5c.jpg	Solitary / Corymbose	0.9131
padus_121f3790-7e84-4271-a3f3-411e5d09cd47.jpg	Solitary / Corymbose	0.9123
serotina_0260fc75-7216-4e86-96a5-cebe27995469.jpg	Solitary / Corymbose	0.9115
capuli_e13e7739-eebb-4898-b7b6-6edb147a3d6e.jpg	Solitary / Corymbose	0.9109
padus_04f4af4f-c0f5-4bae-88c8-3817c5500d8a.jpg	Solitary / Corymbose	0.9054
virginiana_00d9be9e-251d-4b5d-934f-05c1f3af94f5.jpg	Solitary / Corymbose	0.9033
capuli_3cfbdbab-91bc-4067-a047-dee02949ce25.jpg	Tropical Racemose	1
capuli_932e49ef-1011-4ba7-a721-8e48ed4a8dac.jpg	Tropical Racemose	1
capuli_96710b1d-2881-49b7-965e-aa35c758ca79.jpg	Tropical Racemose	1
capuli_c3bd598b-bea3-4d8c-a542-f74403149128.jpg	Tropical Racemose	1
grayana_7efd3c76-c0f1-43bb-a340-4604c016570d.jpg	Tropical Racemose	1
grayana_8fef1ec5-a2f3-4470-ba49-2c8441cc0907.jpg	Tropical Racemose	1
obtusata_573996dd-3a33-4a16-9e3a-658d1518a3e6.jpg	Tropical Racemose	1
obtusata_dde851c7-bf14-4e14-953e-f9a9ba5dd743.jpg	Tropical Racemose	1
obtusata_add8dacf-0021-4af2-9eb8-0e285c0092a1.jpg	Tropical Racemose	1
obtusata_dfbfde82-4b01-41ea-9f9f-80890e8209a0.jpg	Tropical Racemose	1
serotina_003818aa-dbb4-42d7-a5e2-b2dcbe99faf0.jpg	Tropical Racemose	1
serotina_00888d65-7e02-4710-a918-e505cbd18377.jpg	Tropical Racemose	1
serotina_02bec64c-72d2-4eb0-b6cd-bc7c89f1ca20.jpg	Tropical Racemose	1
serotina_043b3959-9814-4a1f-b9e4-db34b90c8d6e.jpg	Tropical Racemose	1
serotina_05bb3407-7309-417a-bee1-cae03adf9b2d.jpg	Tropical Racemose	1
virginiana_00430c0c-2767-4f63-8857-9f4366102b26.jpg	Tropical Racemose	1
virginiana_01257db5-e35d-4d32-8267-b892e9b90d78.jpg	Tropical Racemose	1
capuli_de2376d5-bd12-4992-972b-0706af3bf3be.jpg	Tropical Racemose	1
serotina_00cd6ea0-4983-4e20-acc4-888423ba665b.jpg	Tropical Racemose	1
serotina_00f4f3a0-203d-41e3-89a5-5a9b75b207b9.jpg	Tropical Racemose	1
serotina_00f907d2-92bd-43f8-9539-b72876cd703e.jpg	Tropical Racemose	1
serotina_0168b57d-2f52-438b-924d-a179159e15c2.jpg	Tropical Racemose	1
serotina_01215e7d-b543-462f-8e06-0e51f3914f5d.jpg	Tropical Racemose	1
serotina_0121cc9c-e86f-4eb0-a3c4-aed41aedec80.jpg	Tropical Racemose	1
serotina_028aeb40-7d76-4857-b023-8b5b86d624a9.jpg	Tropical Racemose	1
serotina_0274b6f5-edaa-4aba-a7b3-0c6f30325292.jpg	Tropical Racemose	1
serotina_027da99d-cad3-491f-ba13-a8442030f1f2.jpg	Tropical Racemose	1
serotina_02edcff7-0acf-4ab8-8c1b-6587d47d3080.jpg	Tropical Racemose	1
serotina_0356b7fc-327e-4f72-9f27-5b20f93ca840.jpg	Tropical Racemose	1
serotina_04cda807-f3dd-44c7-be79-a08bc31a7c76.jpg	Tropical Racemose	1
serotina_05a70c13-69b8-4a53-b47e-7dde69d75793.jpg	Tropical Racemose	1
serotina_06a5191d-1117-4f52-a6e1-1f096b39327b.jpg	Tropical Racemose	1
virginiana_002510c4-c44f-473d-8839-a74ad1b5c8f8.jpg	Tropical Racemose	1
virginiana_0065d1c5-bc4d-4880-abe4-4432dffcfd18.jpg	Tropical Racemose	1
virginiana_01f81d45-1595-46d3-944d-15f1d8891449.jpg	Tropical Racemose	1
virginiana_0460d4c0-a7f7-44ca-9f80-b3e08d09b664.jpg	Tropical Racemose	1
alabamensis_1bb6d6e7-1c38-4eb9-8c2a-d2b2f4c22de7.jpg	Tropical Racemose	1
alabamensis_720e1a35-0cf7-4977-b7ee-767973c51e4c.jpg	Tropical Racemose	1
alabamensis_115db2c2-b7bb-43f3-ab58-b29e26dac5b2.jpg	Tropical Racemose	1
alabamensis_810db578-97c2-443e-92f3-3a67e8e8dda4.jpg	Tropical Racemose	1
alabamensis_bd12b854-6a22-4ebc-a602-9294c18c1f44.jpg	Tropical Racemose	1
alabamensis_baefd3b8-d490-415d-925e-e4a2f44d01f4.jpg	Tropical Racemose	1
padus_0b06d4b2-f5ae-4689-94f7-8b224446f3a3.jpg	Tropical Racemose	1
padus_1adcefa3-1d44-4358-a3f4-b256886b05f0.jpg	Tropical Racemose	1
padus_0f203a3c-ccb0-4227-8dd8-d477da934631.jpg	Tropical Racemose	1
padus_02f80a86-5786-48bb-90db-846063782bb0.jpg	Tropical Racemose	1
padus_15cb9c92-4e94-45a5-971b-a3c34d75aa17.jpg	Tropical Racemose	1
padus_1498ef23-5de7-40ec-8c3a-d904a8ea121d.jpg	Tropical Racemose	1
padus_1847866d-dea7-4ed2-9d92-e3ae24a4985f.jpg	Tropical Racemose	1
grayana_efff9f28-9bd8-416a-812d-c3fe19e4da69.jpg	Tropical Racemose	0.9999
serotina_007a3a1f-1c8a-439d-945d-b8be77340a9b.jpg	Tropical Racemose	0.9999
serotina_00dc5c5f-5455-42dd-9e1e-b3361b796d92.jpg	Tropical Racemose	0.9999
virginiana_00fad8e0-4636-434e-be22-6bbfa6abe45e.jpg	Tropical Racemose	0.9999
serotina_002644f1-3eef-4352-8548-f32e679ee2a8.jpg	Tropical Racemose	0.9999
serotina_017e3c4a-1ce2-4700-b09e-3363f357da00.jpg	Tropical Racemose	0.9999
serotina_02135c66-15da-44ca-8569-4257973b2bfe.jpg	Tropical Racemose	0.9999
serotina_022817ec-2e3d-49fd-b853-1670d6445b64.jpg	Tropical Racemose	0.9999
serotina_04fd590a-de8d-4530-8c17-84816fb005fb.jpg	Tropical Racemose	0.9999
serotina_0512037b-7dea-4d3d-8fa1-8a7f961cc1b6.jpg	Tropical Racemose	0.9999
serotina_0691a370-2e16-471e-94f2-4e2d38caa52d.jpg	Tropical Racemose	0.9999
virginiana_01679f88-c384-473c-831c-17ed3a042441.jpg	Tropical Racemose	0.9999
virginiana_01a7f5ed-cc9c-4f8b-b2f0-22c58070004e.jpg	Tropical Racemose	0.9999
virginiana_01f709b7-3a8c-4dc1-821c-3ec6ec60938c.jpg	Tropical Racemose	0.9999
virginiana_03b38ef7-36a1-486b-9a4b-5f9cf8cbde17.jpg	Tropical Racemose	0.9999
virginiana_053bc868-81d8-4a41-84d2-5b38de207058.jpg	Tropical Racemose	0.9999
alabamensis_5ff435f7-3548-4700-a770-b386ee326bff.jpg	Tropical Racemose	0.9999
alabamensis_041c82ff-c764-4c5d-b305-7b8fa0dbc82d.jpg	Tropical Racemose	0.9999
alabamensis_71ccb969-91d4-4767-ac9b-4942e3d501fa.jpg	Tropical Racemose	0.9999
alabamensis_d1434a51-8900-4779-8848-2557cc7f41d0.jpg	Tropical Racemose	0.9999
alabamensis_ecab4e19-f887-46a3-a5b3-32007c67cacc.jpg	Tropical Racemose	0.9999
padus_0f2a1164-035f-4dea-bde0-b92596b57915.jpg	Tropical Racemose	0.9999
grayana_04f6fbb3-1718-4c26-a1ef-3d6c19573ee2.jpg	Tropical Racemose	0.9998
obtusata_10f80563-87e8-4c20-ab46-996b6ae27665.jpg	Tropical Racemose	0.9998
serotina_0295ab67-2d83-4169-b68c-5fa71d7e1abd.jpg	Tropical Racemose	0.9998
virginiana_012807b3-2f0a-4463-b667-575c8d569557.jpg	Tropical Racemose	0.9998
virginiana_02fb7ce0-630a-49f4-a4a9-fb0543b2c537.jpg	Tropical Racemose	0.9997
serotina_00898a7e-885b-4a66-a7ab-2c1e7b05be2f.jpg	Tropical Racemose	0.9997
serotina_02daf6c6-9f7e-49c8-a01d-2bb2096336fe.jpg	Tropical Racemose	0.9997
serotina_02d6bcd7-6d92-4957-801a-b25b41a1ac86.jpg	Tropical Racemose	0.9997
virginiana_02eed4ce-1fd2-44fe-84e7-172e15b9220f.jpg	Tropical Racemose	0.9996
serotina_04293b68-ddb4-4333-8e00-6ac75ff656af.jpg	Tropical Racemose	0.9996
virginiana_040631d0-690f-4cf1-bf69-3b2d061c6d7d.jpg	Tropical Racemose	0.9996
virginiana_064383b4-fbaa-4222-9513-08e1551647c2.jpg	Tropical Racemose	0.9996
virginiana_053b422e-27cc-416a-b9fb-d2d7c6cf87fb.jpg	Tropical Racemose	0.9995
serotina_046c7b97-4625-41d7-88f7-76e913b8dd49.jpg	Tropical Racemose	0.9995
virginiana_00f1dbe1-c8fd-4cd7-b493-04ac0313bba3.jpg	Tropical Racemose	0.9994
virginiana_024bf219-ca35-4fec-8af5-6f7ad9941b97.jpg	Tropical Racemose	0.9994
serotina_0085d4e2-8441-4b6a-af16-2252bd9ae034.jpg	Tropical Racemose	0.9994
serotina_03790383-da0d-44c8-b750-b93a7d8e44e9.jpg	Tropical Racemose	0.9994
virginiana_00f1355f-47ac-41da-8f3a-1557c8e43c03.jpg	Tropical Racemose	0.9994
alabamensis_26eac6f0-4f70-4062-8c36-01f5575e06ad.jpg	Tropical Racemose	0.9994
serotina_03979278-1e38-436c-8060-0d17ff66dd8c.jpg	Tropical Racemose	0.9993
capuli_b85cdf08-cbaf-47b7-99a0-c64ff40b1ab4.jpg	Tropical Racemose	0.9993
capuli_3b8be7e5-5dc1-4938-bacf-a19df4c2b686.jpg	Tropical Racemose	0.9993
serotina_02d3e8e6-9254-4ed2-9ef9-b0daa94acf2f.jpg	Tropical Racemose	0.9993
alabamensis_c3b18d21-8ae2-47c7-9306-35d81a3312f7.jpg	Tropical Racemose	0.9993
himalayana_e77d7d6a-fdfd-412c-bb74-04a05115d917.jpg	Tropical Racemose	0.9992
alabamensis_2dae97eb-ff55-49d6-9afc-e2193ff1b086.jpg	Tropical Racemose	0.9992
alabamensis_c6b9f675-b551-4cb3-aecf-167eef599360.jpg	Tropical Racemose	0.9992
virginiana_01d75853-62ac-44d0-81f9-3fc6cca4a8ac.jpg	Tropical Racemose	0.9991
virginiana_03e61aba-cf67-43d4-91c1-d05410bb3de3.jpg	Tropical Racemose	0.9991
serotina_01ee96bc-7164-4ebc-a1a6-8a9bae654a5a.jpg	Tropical Racemose	0.999
alabamensis_9bcf0f31-7e6c-49a3-9880-f44026540927.jpg	Tropical Racemose	0.999
serotina_02452f3a-540a-466c-8e1a-f571ee753476.jpg	Tropical Racemose	0.9989
alabamensis_9dfd54b7-5415-4e05-b83b-0ca8b0e7a766.jpg	Tropical Racemose	0.9989
alabamensis_700ff5d6-36b4-4d99-b251-3ec5530d8711.jpg	Tropical Racemose	0.9989
serotina_00dcbeb9-548f-4132-820f-cb06d5596015.jpg	Tropical Racemose	0.9988
virginiana_0098fd56-62f9-4d7d-8b9d-d11eb1e8368c.jpg	Tropical Racemose	0.9988
virginiana_00eef5b5-acbd-42a5-bcf4-f43785fe28c2.jpg	Tropical Racemose	0.9987
virginiana_015903a0-f249-4396-8de9-31cafd4ab5e2.jpg	Tropical Racemose	0.9987
virginiana_01cf696b-0afd-4ccc-b2a7-a5eed3e80f43.jpg	Tropical Racemose	0.9987
serotina_069fdaf7-9d5e-4d66-ba48-2560968bf6ac.jpg	Tropical Racemose	0.9986
alabamensis_a6cdc261-5674-4b61-9f6e-15e8a5539207.jpg	Tropical Racemose	0.9983
capuli_6584b5c9-5b7b-48a4-8aa7-8566dc51bb24.jpg	Tropical Racemose	0.9982
serotina_05758159-352a-4e98-8580-78ca68f431fc.jpg	Tropical Racemose	0.9982
serotina_019f35c6-ec75-48d4-8bc0-bb9783b44e7d.jpg	Tropical Racemose	0.9981
virginiana_038ec995-48c7-496b-92e1-e7d631a01394.jpg	Tropical Racemose	0.9981
alabamensis_1e9fe1e6-bce6-4b2a-bfc5-069547d15777.jpg	Tropical Racemose	0.9977
capuli_e9897435-8a42-4807-8a20-33c1af6191d9.jpg	Tropical Racemose	0.9976
serotina_053ff1cb-5614-46ab-94f9-3abb8128a8a0.jpg	Tropical Racemose	0.9976
serotina_0551d62b-4fdb-4968-82a1-8b88f081812d.jpg	Tropical Racemose	0.9976
serotina_000d2dac-cf32-495b-93f8-1e089293028c.jpg	Tropical Racemose	0.9974
serotina_00fe4a28-3878-48d4-b09e-a6d2e1416579.jpg	Tropical Racemose	0.9974
virginiana_001ef274-a435-4b33-a594-d33faa74a983.jpg	Tropical Racemose	0.9973
virginiana_034d95ab-2588-46bc-b1bd-166cb62873e1.jpg	Tropical Racemose	0.9972
grayana_e273e9ac-0530-4cbe-a28c-09591d2aea8b.jpg	Tropical Racemose	0.9966
serotina_03d96d50-56d2-4d07-a823-6307ecaa8e49.jpg	Tropical Racemose	0.9966
capuli_74241b4b-dc4d-4c34-896f-142deb5f1659.jpg	Tropical Racemose	0.9963
serotina_00364119-713a-4c96-8d03-021a1fa3f391.jpg	Tropical Racemose	0.9963
serotina_02fc23b6-5c54-46ca-b93f-f9adefa559e5.jpg	Tropical Racemose	0.9962
virginiana_00b4bc88-bd6b-49a2-aba8-8644d792b627.jpg	Tropical Racemose	0.9962
serotina_065e80c9-996f-4188-978b-479b1f26becf.jpg	Tropical Racemose	0.9958
serotina_001c24f3-4046-46ed-910e-50d262418b72.jpg	Tropical Racemose	0.9957
capuli_ae41f832-8826-4fe5-bd66-cda1e31ff106.jpg	Tropical Racemose	0.9953
virginiana_000e329c-ec3b-4baf-9008-a681e3725521.jpg	Tropical Racemose	0.9953
virginiana_00d3a446-ecf4-4921-a832-500a4193f239.jpg	Tropical Racemose	0.9952
padus_13222242-664a-44b3-9403-24adf6ec1e3a.jpg	Tropical Racemose	0.995
alabamensis_a50149fa-f1a2-497b-a1d0-14c874187fa7.jpg	Tropical Racemose	0.9949
virginiana_01cde275-5743-4695-8637-1cbeb3e452a5.jpg	Tropical Racemose	0.9946
virginiana_0466ec71-b8d4-4c43-bab1-7298c3a69310.jpg	Tropical Racemose	0.9946
virginiana_04627c4c-9b3f-480d-8c57-10960d2da7d9.jpg	Tropical Racemose	0.9945
serotina_0693f6cf-e28b-457b-b961-4ea15ef3ea12.jpg	Tropical Racemose	0.9943
virginiana_0271c7f1-7ca1-4f75-af24-6fe8a50deae9.jpg	Tropical Racemose	0.9942
virginiana_005faf17-83e7-4aa7-9eb7-a5001f94719d.jpg	Tropical Racemose	0.994
grayana_9c54e804-353e-47c0-b59c-9f879d3abf2f.jpg	Tropical Racemose	0.9937
grayana_95a03dae-0d31-4780-8591-579653a7b116.jpg	Tropical Racemose	0.9936
serotina_005e9fd9-50b8-432d-b83b-4e44a7a0e41e.jpg	Tropical Racemose	0.9934
virginiana_032cc7e4-119b-4e66-89d3-b8fab6a83ddd.jpg	Tropical Racemose	0.993
serotina_0109a94e-c8e8-4742-8d78-3d428ff4f1f0.jpg	Tropical Racemose	0.9926
virginiana_011d578d-7f15-43c1-83aa-856961c81717.jpg	Tropical Racemose	0.9925
serotina_0388a63b-2699-4334-b01e-91c9af5bb410.jpg	Tropical Racemose	0.9923
virginiana_0164f546-7779-4540-842a-19d19d91db7f.jpg	Tropical Racemose	0.9923
virginiana_0579407e-ddbe-4241-9943-8fcb750c628e.jpg	Tropical Racemose	0.9923
serotina_03a7ccbd-54f8-4963-befc-ce60a38ce765.jpg	Tropical Racemose	0.9922
serotina_068d3148-9452-42ae-9fa2-3767722dd5ef.jpg	Tropical Racemose	0.9915
serotina_040fa2fe-0569-4aae-986e-3936264f07d3.jpg	Tropical Racemose	0.9911
serotina_000dcc07-d133-42bf-a4b4-6539674f058b.jpg	Tropical Racemose	0.9908
alabamensis_6d4e7f87-c269-44f8-a08f-5460da1f35ac.jpg	Tropical Racemose	0.9906
serotina_005d4464-6868-4b38-9168-cade853db892.jpg	Tropical Racemose	0.9896
virginiana_06a115be-fcbd-497c-8356-58c9be7b8345.jpg	Tropical Racemose	0.989
serotina_032d4e3d-125c-404e-8be0-8e19ebc93a64.jpg	Tropical Racemose	0.989
virginiana_035b8d26-f1d1-429b-9c82-fce474bcc07b.jpg	Tropical Racemose	0.9881
virginiana_0236655a-2521-42f0-bb06-5a601b73da66.jpg	Tropical Racemose	0.988
capuli_50d2d00b-f42c-41b1-b976-758eeca3cdb2.jpg	Tropical Racemose	0.9876
serotina_02383ab0-e29b-4b32-814a-6cc95468a7e3.jpg	Tropical Racemose	0.9871
virginiana_022f3ffd-36ed-45d2-a45b-0c73f93d5be4.jpg	Tropical Racemose	0.9854
serotina_03f83330-c624-44b0-911d-231b7faaeaff.jpg	Tropical Racemose	0.985
virginiana_0511ce9a-66af-4f55-bf73-dddef866039d.jpg	Tropical Racemose	0.9841
capuli_29999424-a01d-4175-921d-2b7ad291b8b4.jpg	Tropical Racemose	0.9834
virginiana_02286c2b-a855-4c37-84cd-e0549c901f0e.jpg	Tropical Racemose	0.983
serotina_0146e487-c078-4ca2-beb9-12f04681194e.jpg	Tropical Racemose	0.9829
serotina_017bc3b9-48b7-410d-9e50-6cc3176b649b.jpg	Tropical Racemose	0.9827
alabamensis_734765e7-92a8-48b0-897f-e273ce82b051.jpg	Tropical Racemose	0.9825
virginiana_00bfb55f-1211-4e4e-a5c1-cc5c0a149c89.jpg	Tropical Racemose	0.9822
grayana_7e5b4b9e-32f0-4207-9493-076dd2a9744d.jpg	Tropical Racemose	0.9821
alabamensis_14c200ea-a093-4691-afc1-9c84df3bebed.jpg	Tropical Racemose	0.9811
serotina_01f8fc05-6e27-40f1-b3cb-8f7dc6c08c66.jpg	Tropical Racemose	0.9809
virginiana_02dd7a39-b25c-49e4-b8fd-f4f8ad01ba3e.jpg	Tropical Racemose	0.9807
grayana_1ccca43e-1fc2-4cf4-aed7-285ec6f24847.jpg	Tropical Racemose	0.9806
alabamensis_d787ed50-bc7f-4239-a1b1-fe426a15f703.jpg	Tropical Racemose	0.9788
hypoxantha_27472116-dac6-4c48-8aa2-3d65a65ffb85.jpg	Tropical Racemose	0.9778
serotina_029d5750-6a6a-4fa7-a2ee-8b88a3ccf8c4.jpg	Tropical Racemose	0.9774
alabamensis_4bb7c1c7-d4bc-4d47-a3b8-12e7a2362f3c.jpg	Tropical Racemose	0.977
serotina_0104f6a2-01a8-49c1-9c8a-6421ad870843.jpg	Tropical Racemose	0.976
alabamensis_0e8308d5-fab4-4d97-8602-3475a17cc1f9.jpg	Tropical Racemose	0.9759
serotina_029d93a7-7ee7-4741-b430-11143699f506.jpg	Tropical Racemose	0.975
virginiana_041ba1a7-2efa-4eb9-a37f-17269e8020fe.jpg	Tropical Racemose	0.9749
alabamensis_b5027924-dc78-4be3-b9b8-854b5e8756d5.jpg	Tropical Racemose	0.9741
serotina_056faccb-abfc-48a3-967d-20de50716ce7.jpg	Tropical Racemose	0.9732
virginiana_030f6e75-1a63-4ac4-91b7-ee8813690904.jpg	Tropical Racemose	0.9732
serotina_00dfbc1a-2bac-410d-9bcd-88a923c67029.jpg	Tropical Racemose	0.9674
padus_1232b8e7-95bd-4957-899f-f0d27bb8f7d2.jpg	Tropical Racemose	0.9624
virginiana_0514f973-09f5-4db7-91eb-3f7719dc2870.jpg	Tropical Racemose	0.9618
serotina_03dd6fe7-b7a8-4b1f-b2df-7c8407af34b0.jpg	Tropical Racemose	0.9617
virginiana_005fcbb5-b315-4b16-9227-4ecb1b8756ca.jpg	Tropical Racemose	0.9614
serotina_028bb17f-b1f6-4457-8635-59fc6ef86baa.jpg	Tropical Racemose	0.9604
grayana_432b91be-f926-43e9-aee6-1137d81b7f68.jpg	Tropical Racemose	0.9602
serotina_03955f2e-0b7f-4a0e-abc4-398150d45375.jpg	Tropical Racemose	0.959
alabamensis_1fd7c744-9946-4ca1-8709-a1871d95a834.jpg	Tropical Racemose	0.958
serotina_001a754f-b4f4-425b-ab91-2f1b3bd65200.jpg	Tropical Racemose	0.9578
serotina_04fc6024-a26f-430e-84ad-d454b0f102b5.jpg	Tropical Racemose	0.9573
alabamensis_2f50fe8a-20a9-4e8d-bc72-ddfa5e6c2ee7.jpg	Tropical Racemose	0.957
serotina_01f41f9f-7229-486e-9058-b10307bd8b42.jpg	Tropical Racemose	0.953
virginiana_0612a21f-1108-4146-9076-d8b74353ce25.jpg	Tropical Racemose	0.9526
alabamensis_7d836b2d-d5a5-4696-8186-6f2b6880eea3.jpg	Tropical Racemose	0.9518
virginiana_004d8e3a-54f7-4835-9f41-5da20107bab1.jpg	Tropical Racemose	0.9507
alabamensis_be7d6b4f-7831-4377-815f-6b8289603c00.jpg	Tropical Racemose	0.9507
virginiana_0329d0f5-a90b-4340-8c50-e44e3c74fa8e.jpg	Tropical Racemose	0.9485
serotina_035aab55-c8d3-40df-bf30-b4a9969f39da.jpg	Tropical Racemose	0.9477
serotina_01ba69cf-f4da-4b19-9257-b604cba090d5.jpg	Tropical Racemose	0.9465
serotina_05504937-00b0-4884-881b-267b9daf596e.jpg	Tropical Racemose	0.946
serotina_05f765b0-8d7d-46b2-932b-423d634dee8e.jpg	Tropical Racemose	0.9445
padus_14c191c4-4f2d-498c-a586-03506d5d1260.jpg	Tropical Racemose	0.9442
virginiana_029a677c-ad76-41bf-a1bd-0b2f5d25b070.jpg	Tropical Racemose	0.9412
grayana_c9d0b536-890d-42ed-9552-f096906697b6.jpg	Tropical Racemose	0.9347
virginiana_03c614e7-2ac4-49c5-8b77-bfe962c6f65a.jpg	Tropical Racemose	0.9311
serotina_05831385-48b4-458f-9502-59df0a8c99d5.jpg	Tropical Racemose	0.9284
virginiana_0105d1c4-5d5f-4362-a0a9-59ea29dfb47c.jpg	Tropical Racemose	0.9251
virginiana_04eca047-8714-41df-bf44-cd2b1928bc9d.jpg	Tropical Racemose	0.9217
alabamensis_6daf1bd7-b620-4bb3-a43b-2a1674ae6ac7.jpg	Tropical Racemose	0.9198
virginiana_04c27d7c-ef12-4f29-bdaa-2786c1f0c51d.jpg	Tropical Racemose	0.9185
obtusata_a32643c3-ff1a-4f39-acdf-ad67b47ba10c.jpg	Tropical Racemose	0.916
serotina_01e840c7-7e85-455b-8263-1a3b29cb29e2.jpg	Tropical Racemose	0.9155
serotina_00b24891-6c4c-4dc8-b623-345c08c66428.jpg	Tropical Racemose	0.9131
alabamensis_80b1565f-d764-4e7d-9b9e-27681d879815.jpg	Tropical Racemose	0.9123
serotina_023abcab-a05a-49ba-aae0-f760caa71b87.jpg	Tropical Racemose	0.9079
serotina_03284de2-f54f-413a-a460-9717123120eb.jpg	Tropical Racemose	0.9052
grayana_2ab10904-3de8-4197-8301-3063064173f6.jpg	Tropical Racemose	0.9037
virginiana_00365644-92d0-43d0-9074-950af3851885.jpg	Tropical Racemose	0.9025
