## Supplemental Table S9 for "A phylogenomic approach, combined with morphological characters gleaned via machine learning, uncovers the hybrid origin and biogeographic diversification of the plum genus"

### Sheet: Sheet1
Supplemental Table S9. The names of the 502 images from herbarium specimens of temperate racemose species, with no trimming. Of these 502 specimen images, 279 were classified as 'solitary/corymbose' with >90% probability and 223 were classified as 'tropical racemose' with >90% probability. The image file name contain the specific epithet of each Prunus species, followed by an underscore and then …
Image Name	Classification	Probability
alabamensis_1e7f921e-80d3-4cca-9497-d9d23eb2d471.jpg	Solitary / Corymbose	1
alabamensis_865deca5-08ab-4b76-ae27-b3f0d5d090de.jpg	Solitary / Corymbose	1
padus_00ceb0da-2e28-4e41-b1d4-72ab176849cb.jpg	Solitary / Corymbose	1
padus_0845d800-e125-41b3-a30f-b9b623fac998.jpg	Solitary / Corymbose	1
padus_09137caa-2138-4ed9-9f48-8d17a15c30ef.jpg	Solitary / Corymbose	1
padus_09f1d9f1-8a05-478a-bf0c-8c5fc90bb63f.jpg	Solitary / Corymbose	1
padus_1169a61a-9c4a-46aa-9d39-92fab29d6333.jpg	Solitary / Corymbose	1
padus_180763bd-158b-42c1-8837-f734c935d2e3.jpg	Solitary / Corymbose	1
gongshanensis_0f386576-bcc5-4442-9bd4-f733246f5aab.jpg	Solitary / Corymbose	1
gongshanensis_46bd4c41-9e19-4465-a432-5eb0da462a2a.jpg	Solitary / Corymbose	1
gongshanensis_5ae68002-4def-4de9-a1f6-c44e342460c8.jpg	Solitary / Corymbose	1
gongshanensis_6c5da945-bcb0-485a-9bfc-dd5bed99c382.jpg	Solitary / Corymbose	1
gongshanensis_dfee5311-7fb4-4fad-a206-6dd9c68b0397.jpg	Solitary / Corymbose	1
incisoserrata_c7508d31-1268-4eca-bcdf-a41d587a31da.jpg	Solitary / Corymbose	1
hypoleuca_271688d5-aaa4-4677-b5ac-508a596d6ad3.jpg	Solitary / Corymbose	1
hypoleuca_6f94b2af-e63c-46d2-8e2c-ff673373ce16.jpg	Solitary / Corymbose	1
hypoleuca_7f1e7803-768c-4e9f-80ec-789bc5d0682a.jpg	Solitary / Corymbose	1
hypoleuca_fb294b26-3694-44ac-986b-73ef4a496264.jpg	Solitary / Corymbose	1
fujianensis_7ab037e4-6c8a-482e-8e53-b155b510d45f.jpg	Solitary / Corymbose	1
grayana_6a099b32-3da2-4270-b481-abccfc3cb3f6.jpg	Solitary / Corymbose	1
serotina_007f098d-6285-4bca-9b08-3c7da6152711.jpg	Solitary / Corymbose	1
virginiana_00bdf4ee-7911-4d03-8a1c-3b913f684cd9.jpg	Solitary / Corymbose	1
virginiana_015ace96-c9d9-4988-82c6-e79cb1e60ba1.jpg	Solitary / Corymbose	1
virginiana_01c3dea0-770b-470d-9a28-c72ffd8a393f.jpg	Solitary / Corymbose	1
virginiana_01efaea2-0103-4bfe-9f9f-d345e1fc8e5a.jpg	Solitary / Corymbose	1
virginiana_053a0189-a06a-40c9-9bde-367147f73140.jpg	Solitary / Corymbose	1
virginiana_0567b591-18cf-4054-a67e-635fdef2c848.jpg	Solitary / Corymbose	1
virginiana_05d91a3e-f762-477c-86dd-132b7c76c5bd.jpg	Solitary / Corymbose	1
virginiana_062f3130-2ad8-4c0b-b235-e8a8498b3012.jpg	Solitary / Corymbose	1
grayana_3beb9d00-e5a4-4185-b321-f45dd9c30a19.jpg	Solitary / Corymbose	1
grayana_98dcacd5-a60e-4fa6-9858-1cda02b8da69.jpg	Solitary / Corymbose	1
grayana_f7fa0a20-ef6c-49c3-931e-cce0b71a1893.jpg	Solitary / Corymbose	1
hypoleuca_e4085625-3b0e-4832-8db1-e4b3d47081cd.jpg	Solitary / Corymbose	1
serotina_01803379-93e5-4f53-89da-44ae9f86559d.jpg	Solitary / Corymbose	1
serotina_02499a4d-7fdf-4b7e-bac1-8008bd142fa6.jpg	Solitary / Corymbose	1
serotina_030a52c1-0d80-49cc-abcc-8c78ee0b3032.jpg	Solitary / Corymbose	1
serotina_03c51d8d-bffd-4e5e-b5d0-cb49930ccbf6.jpg	Solitary / Corymbose	1
serotina_0383d2d8-7ab3-4bb5-9f8e-18e96ff38b2f.jpg	Solitary / Corymbose	1
serotina_041f558b-6172-41a5-b7d8-abd5a11c6695.jpg	Solitary / Corymbose	1
serotina_05301f64-b5bc-4363-9b80-247741752d84.jpg	Solitary / Corymbose	1
serotina_053ca2e3-1694-40b0-b28b-a94e1b2f66ff.jpg	Solitary / Corymbose	1
serotina_05b2cbee-0ae8-4958-b356-24d6505da560.jpg	Solitary / Corymbose	1
serotina_060eab75-9b9a-47ab-a0d8-a95519c4be13.jpg	Solitary / Corymbose	1
virginiana_00afeec6-4c78-4eb0-875c-22a80a26a143.jpg	Solitary / Corymbose	1
virginiana_01109b86-9e67-488b-a41a-eed6ef190514.jpg	Solitary / Corymbose	1
virginiana_01668190-8e4f-47bf-9907-2a8afac1592a.jpg	Solitary / Corymbose	1
virginiana_01b478b7-2f46-48d6-b226-5876aa1ac8f5.jpg	Solitary / Corymbose	1
virginiana_01c97220-f8bc-4f60-89e3-6983e4389e97.jpg	Solitary / Corymbose	1
virginiana_022472f5-a673-4be3-85d8-95684d4a2112.jpg	Solitary / Corymbose	1
virginiana_02865723-9f73-49cb-a926-7db6748a5648.jpg	Solitary / Corymbose	1
virginiana_02e3f41e-dc55-4054-b64f-57b039884e00.jpg	Solitary / Corymbose	1
virginiana_03391fbd-3681-4c04-8c6b-83add6537fd9.jpg	Solitary / Corymbose	1
virginiana_03f3c38e-ed22-401e-8a1e-e976131ad1f2.jpg	Solitary / Corymbose	1
virginiana_041c3106-3c69-4f00-a0c0-7042f53de485.jpg	Solitary / Corymbose	1
virginiana_03f8be17-a041-4bc3-ad8c-9a2af81cf2f7.jpg	Solitary / Corymbose	1
virginiana_03fabc3b-cdd3-465d-8e99-5276b43254e6.jpg	Solitary / Corymbose	1
virginiana_0447d586-47fb-45a4-a332-9d141b29e14a.jpg	Solitary / Corymbose	1
virginiana_04bc0972-5930-474f-882d-d8bc31f2ab75.jpg	Solitary / Corymbose	1
virginiana_04752ccd-6563-4f02-b68a-30c3eb1ad81d.jpg	Solitary / Corymbose	1
virginiana_0559d706-20df-4dc3-be26-80eeef90ddac.jpg	Solitary / Corymbose	1
virginiana_05158a59-3cb2-4015-b14a-a5ccff61d8f2.jpg	Solitary / Corymbose	1
virginiana_04fdbd88-e5ac-4992-a878-bdffdbf2bd9f.jpg	Solitary / Corymbose	1
virginiana_04c89d43-815d-4f9d-a7b2-e395f6b633ec.jpg	Solitary / Corymbose	1
virginiana_04f9a5d1-5006-4286-8ff6-64c0e729105a.jpg	Solitary / Corymbose	1
virginiana_064b10d1-da84-495c-9112-206382685cb0.jpg	Solitary / Corymbose	1
virginiana_05bb2e34-9eba-4fb3-9f04-c329ec47be39.jpg	Solitary / Corymbose	1
virginiana_05ec59a0-6208-4310-b528-7c955cf99ebe.jpg	Solitary / Corymbose	1
padus_090a681d-f023-4715-9040-8bbe385c666c.jpg	Solitary / Corymbose	0.9999
padus_1a65ba4b-3fcb-4dde-a3f9-a9aa2725b00a.jpg	Solitary / Corymbose	0.9999
hypoleuca_1aaba930-eafc-4012-801e-49424011ff1f.jpg	Solitary / Corymbose	0.9999
virginiana_01094047-01d1-4bc8-a432-c2e7123ec1a3.jpg	Solitary / Corymbose	0.9999
virginiana_019c067f-443e-4594-b767-dc485de42c1d.jpg	Solitary / Corymbose	0.9999
virginiana_05358cee-78b2-462b-bc5b-b0a9a7c299ab.jpg	Solitary / Corymbose	0.9999
serotina_0263fff5-0b44-443b-bfa7-e3f29c9c770b.jpg	Solitary / Corymbose	0.9999
serotina_02e97c3d-5687-4be7-a71c-adee6acd568e.jpg	Solitary / Corymbose	0.9999
virginiana_0042943b-457e-4bc1-aa9f-31730a19d0ed.jpg	Solitary / Corymbose	0.9999
virginiana_00e7da6f-f0cb-4c5c-a519-fd20d90e5245.jpg	Solitary / Corymbose	0.9999
virginiana_011e2736-8e60-4423-81a6-8dca6a012fa7.jpg	Solitary / Corymbose	0.9999
virginiana_01b1f1d9-8d17-4504-b8b6-96015b942cf7.jpg	Solitary / Corymbose	0.9999
virginiana_0605a650-831c-403f-a210-0fb72510f14e.jpg	Solitary / Corymbose	0.9999
virginiana_060bdd96-8c42-4308-a071-b7a6630c596a.jpg	Solitary / Corymbose	0.9999
virginiana_0630ec8d-41f2-490f-93e2-ab9e2d383f38.jpg	Solitary / Corymbose	0.9999
virginiana_05fbb473-37f0-46d6-b0ea-fe1df279eae6.jpg	Solitary / Corymbose	0.9999
padus_00bf198c-ad7c-4cf1-b795-cb9ac57917c9.jpg	Solitary / Corymbose	0.9998
hypoxantha_c7dc2b2a-a6fc-4d76-9dcb-f5c76a733e0d.jpg	Solitary / Corymbose	0.9998
virginiana_0143ddf5-70ff-4998-86bd-d9160a2cd699.jpg	Solitary / Corymbose	0.9998
serotina_01b909a0-d3b5-4165-bb46-f6eaf919d525.jpg	Solitary / Corymbose	0.9998
serotina_02c1a1ab-9933-4410-a95c-b8e05a92679c.jpg	Solitary / Corymbose	0.9998
serotina_03753f7d-e6e5-4315-9913-c4224a4dd763.jpg	Solitary / Corymbose	0.9998
serotina_036fbaec-0f8c-494c-b398-271f1d05b379.jpg	Solitary / Corymbose	0.9998
serotina_04b6a5fc-dfc7-433b-beed-975f95ba7c3c.jpg	Solitary / Corymbose	0.9998
serotina_05031e36-3e6e-4287-9774-e8954b5e42db.jpg	Solitary / Corymbose	0.9998
virginiana_0055ffaf-48a7-4308-a8a7-e675b6e2d118.jpg	Solitary / Corymbose	0.9998
virginiana_02cf24ce-e82d-493c-8f0f-532d991150e2.jpg	Solitary / Corymbose	0.9998
virginiana_04101180-2996-44a8-a787-bc6faf505afa.jpg	Solitary / Corymbose	0.9998
virginiana_04d54219-12bc-4413-8f37-8dd5a5321eb8.jpg	Solitary / Corymbose	0.9998
serotina_00103c1c-51c4-4bf8-b756-997623737db6.jpg	Solitary / Corymbose	0.9997
serotina_01b1b3ff-317c-4f78-b41f-1e71d13d502c.jpg	Solitary / Corymbose	0.9997
serotina_0215dd2d-1aaf-43ed-b479-09d4621f391e.jpg	Solitary / Corymbose	0.9997
serotina_049fd121-bce9-411c-be70-7b0f66cb5b58.jpg	Solitary / Corymbose	0.9997
virginiana_0089145c-219d-4bac-b53a-e75cd0c22b00.jpg	Solitary / Corymbose	0.9997
virginiana_017a3c45-5790-4126-9d91-825000d2a2a9.jpg	Solitary / Corymbose	0.9997
virginiana_02560605-1df2-44a8-8bbe-d5cd830757ab.jpg	Solitary / Corymbose	0.9997
virginiana_04b37ef0-a810-44ce-874b-907dc0b30ef5.jpg	Solitary / Corymbose	0.9997
virginiana_04609732-d891-4420-86c2-dd6413ce57d5.jpg	Solitary / Corymbose	0.9997
virginiana_05559cee-6a7d-4650-a24c-ca626844c29e.jpg	Solitary / Corymbose	0.9996
serotina_0323a041-abce-4a83-89c5-7dd5e2905c83.jpg	Solitary / Corymbose	0.9996
serotina_045abaa2-fea6-48d7-92c3-b1f47d595ba0.jpg	Solitary / Corymbose	0.9996
virginiana_02743c78-6e9b-44be-a1a3-717f50f232de.jpg	Solitary / Corymbose	0.9996
virginiana_02fbc8d3-872d-4520-8ac2-05200933af9e.jpg	Solitary / Corymbose	0.9996
virginiana_04b3be4e-c1ac-41fb-8536-8b8bf9641043.jpg	Solitary / Corymbose	0.9996
virginiana_0689e804-d5e9-4d80-8a95-12a6202e499b.jpg	Solitary / Corymbose	0.9996
alabamensis_766d9010-ce29-4d4f-a4b5-49382b4fbcbf.jpg	Solitary / Corymbose	0.9995
padus_03ed40ed-2362-44aa-a669-8113d2989833.jpg	Solitary / Corymbose	0.9995
serotina_05c4af6e-069b-41df-b327-fc66a64508a0.jpg	Solitary / Corymbose	0.9995
virginiana_06661a60-a3d0-484f-89d6-5c7782cd48e3.jpg	Solitary / Corymbose	0.9995
serotina_064da471-c38e-4833-bba7-dd461feff758.jpg	Solitary / Corymbose	0.9994
virginiana_04b72942-a5d1-49d3-b323-029f7ac4d2f0.jpg	Solitary / Corymbose	0.9994
serotina_02387b25-0561-4ba4-a721-332b33a99ee3.jpg	Solitary / Corymbose	0.9994
virginiana_0475619a-c80c-4cec-a0f1-15a81031d7b9.jpg	Solitary / Corymbose	0.9994
padus_14abfcd1-d773-43d3-a2a5-942d635852a3.jpg	Solitary / Corymbose	0.9993
hypoxantha_cdd76ed3-64aa-406f-8ac9-0626db8e9ce9.jpg	Solitary / Corymbose	0.9993
virginiana_06828c76-86c4-45b3-8e4f-7153e57a866d.jpg	Solitary / Corymbose	0.9993
virginiana_00909ec1-5e51-4c56-b3d2-b5eff1fb0a51.jpg	Solitary / Corymbose	0.9993
virginiana_009bc7fd-3bbc-4d4d-a3df-e0c14fe5d62d.jpg	Solitary / Corymbose	0.9993
virginiana_0685fdba-857a-4a7f-bbe0-b526760b834c.jpg	Solitary / Corymbose	0.9993
alabamensis_ae4b14f7-dc9e-4901-ace5-5f894cd41296.jpg	Solitary / Corymbose	0.9992
fujianensis_2adc3332-9830-4f9f-b154-cac6862bdfed.jpg	Solitary / Corymbose	0.9992
serotina_04fd0bba-ced8-4751-8cb6-21a5c7ead04e.jpg	Solitary / Corymbose	0.9992
virginiana_0152451e-d91a-4f2a-9533-59b9c2ac301a.jpg	Solitary / Corymbose	0.9992
virginiana_04e96f2d-0452-4e58-bd53-b17d44615b76.jpg	Solitary / Corymbose	0.9992
serotina_00c6a8b4-30ac-4d1d-9110-5ecb5372ab71.jpg	Solitary / Corymbose	0.9991
serotina_00aa27ac-8e23-4b48-ade8-b68a5353ff88.jpg	Solitary / Corymbose	0.9991
grayana_76c68eca-7597-4b37-9b91-3c401c88282e.jpg	Solitary / Corymbose	0.999
virginiana_006d7135-43c6-4fbd-a6bd-b8c2606a5a93.jpg	Solitary / Corymbose	0.999
serotina_00a724ec-e3f7-4242-9557-89ff65fb9517.jpg	Solitary / Corymbose	0.9988
serotina_045c5cf9-32f3-4f18-91c9-28bee176b440.jpg	Solitary / Corymbose	0.9988
virginiana_03ab0dfe-541f-417e-866d-ff235e6b1154.jpg	Solitary / Corymbose	0.9988
virginiana_04493747-52ce-4836-a6fa-b2d7ab0c706f.jpg	Solitary / Corymbose	0.9988
virginiana_06ab9337-8ede-4beb-9407-53a77a29336d.jpg	Solitary / Corymbose	0.9988
serotina_045a5518-3fe2-4824-9150-206bba60375d.jpg	Solitary / Corymbose	0.9987
virginiana_041306d7-0bc6-43d9-a738-eb8c6833f6d1.jpg	Solitary / Corymbose	0.9987
virginiana_03c0fba7-cb62-476f-b4fe-c4822c74492f.jpg	Solitary / Corymbose	0.9987
alabamensis_7d56786d-b668-4e44-a2b9-87884089008f.jpg	Solitary / Corymbose	0.9986
serotina_01820542-edc4-4916-8b15-67b0d8628045.jpg	Solitary / Corymbose	0.9986
serotina_03944366-2f5a-4503-9eb1-ae44c26de90d.jpg	Solitary / Corymbose	0.9985
virginiana_024d9e10-a046-478a-b35e-f04cf4349b9f.jpg	Solitary / Corymbose	0.9985
grayana_c39a69e8-f2a8-4fea-b314-f2c4a572bad1.jpg	Solitary / Corymbose	0.9984
serotina_05b9308a-64af-4411-ab05-bedf319f2327.jpg	Solitary / Corymbose	0.9984
virginiana_02235265-593a-4274-827d-305cb4a1837d.jpg	Solitary / Corymbose	0.9983
virginiana_035661ea-51b1-43bc-9196-415e99d93588.jpg	Solitary / Corymbose	0.9982
virginiana_0622c367-df1e-49ee-a281-745ed98064c2.jpg	Solitary / Corymbose	0.998
virginiana_00989765-2b0e-4f2f-937b-1f7d8893e9ce.jpg	Solitary / Corymbose	0.998
virginiana_0336feeb-52b5-4cf8-b3bf-7254f0313503.jpg	Solitary / Corymbose	0.998
virginiana_00d9be9e-251d-4b5d-934f-05c1f3af94f5.jpg	Solitary / Corymbose	0.9979
virginiana_00a8306c-5144-4db8-abf0-a0a511c03a3a.jpg	Solitary / Corymbose	0.9979
padus_0d76f22c-f77d-4296-888a-a34adc103785.jpg	Solitary / Corymbose	0.9978
virginiana_048596e6-9302-4806-9da7-fd37140c4f3c.jpg	Solitary / Corymbose	0.9977
virginiana_02addd8d-e682-4097-b3c8-6d833cb5269a.jpg	Solitary / Corymbose	0.9976
serotina_028bb17f-b1f6-4457-8635-59fc6ef86baa.jpg	Solitary / Corymbose	0.9975
virginiana_004bbc7d-b57b-4919-b696-6587fb79eeea.jpg	Solitary / Corymbose	0.9975
grayana_93f4e119-10f7-4f85-bc6c-a618fd321e0c.jpg	Solitary / Corymbose	0.9972
virginiana_03226a5d-eb02-4b4d-9295-51f3880735bf.jpg	Solitary / Corymbose	0.997
padus_0c318003-dd13-4db6-b659-6dc4257c4760.jpg	Solitary / Corymbose	0.9969
virginiana_003cd592-0019-47c1-858c-84be77aaf1a2.jpg	Solitary / Corymbose	0.9969
virginiana_019044b6-e5b4-427e-8af1-783c861ace44.jpg	Solitary / Corymbose	0.9968
serotina_00fb7f3c-b936-4955-924f-fac57b99e740.jpg	Solitary / Corymbose	0.9967
serotina_02f7a29e-f562-4618-804e-b235be573087.jpg	Solitary / Corymbose	0.9967
virginiana_04fc88f5-7868-4ba0-bffe-55926995f03c.jpg	Solitary / Corymbose	0.9966
padus_0e590efe-9f9b-4dfc-9ccc-0b755171582f.jpg	Solitary / Corymbose	0.9963
serotina_03e46653-1fec-4482-adef-232438f5aefc.jpg	Solitary / Corymbose	0.9963
serotina_00fac4bb-aec7-4f1c-8951-68bfd3f7ea8f.jpg	Solitary / Corymbose	0.9961
virginiana_005fcbb5-b315-4b16-9227-4ecb1b8756ca.jpg	Solitary / Corymbose	0.9961
virginiana_02e6ff97-a182-47fb-861b-6cde071814b1.jpg	Solitary / Corymbose	0.9956
virginiana_0210d038-0671-4186-bbb3-362c371dea9e.jpg	Solitary / Corymbose	0.9952
virginiana_02a774a0-8143-4aa3-977f-0966975c85c6.jpg	Solitary / Corymbose	0.9951
padus_0e3504ce-f391-449e-9787-5d7282b67ba2.jpg	Solitary / Corymbose	0.995
grayana_5b4f91b0-1969-417d-9170-28b082386e1f.jpg	Solitary / Corymbose	0.9947
capuli_de223460-440e-4f07-b5ab-7626b322507e.jpg	Solitary / Corymbose	0.9945
virginiana_0121eedf-8ca6-48fa-8483-6e63545ac582.jpg	Solitary / Corymbose	0.9944
serotina_00dafa11-147a-449b-bd57-18c3bd29fdac.jpg	Solitary / Corymbose	0.9943
virginiana_041782ef-eb1e-4e10-a5cf-be5db1f2cc7d.jpg	Solitary / Corymbose	0.9939
serotina_018a3a21-cf3f-4a8e-93cc-9382aeb2310f.jpg	Solitary / Corymbose	0.9939
virginiana_021532fc-b719-4071-a695-d3ba9cbcb179.jpg	Solitary / Corymbose	0.9937
capuli_70efab38-b41e-44a8-97e7-d1548c85cfba.jpg	Solitary / Corymbose	0.9933
grayana_f3b10181-610f-4302-a1b6-e0d7503e9ae1.jpg	Solitary / Corymbose	0.9929
serotina_028d52ad-dcc5-42ed-9f37-f710f34bea3c.jpg	Solitary / Corymbose	0.9929
virginiana_036e1fe6-fc37-4aef-b21b-30c893b256d8.jpg	Solitary / Corymbose	0.9927
serotina_0011da7f-d1dd-4f0f-bcd9-22230e785332.jpg	Solitary / Corymbose	0.9926
virginiana_022c8869-d65a-4175-98db-124174dd8f1f.jpg	Solitary / Corymbose	0.992
serotina_01205f1a-5718-42c6-9d93-e948a6537ad0.jpg	Solitary / Corymbose	0.9917
serotina_03ea5d04-af28-4a24-a0e0-a0b653e6e6e8.jpg	Solitary / Corymbose	0.9915
serotina_05f59a6a-5061-4e0b-863b-92c604f667fe.jpg	Solitary / Corymbose	0.9915
serotina_02d6a616-cd1d-4c79-a7c9-9d3f89016d52.jpg	Solitary / Corymbose	0.9912
serotina_041cf9d4-a41c-40fa-838d-65a983f73ab2.jpg	Solitary / Corymbose	0.9904
serotina_05410fa9-2ec6-49de-9c8a-5bc0e36f4944.jpg	Solitary / Corymbose	0.9902
virginiana_052e389e-ee8b-428c-9b21-8b8000134ec0.jpg	Solitary / Corymbose	0.9902
alabamensis_9299ffdf-1a0b-45bb-9d6b-844d8b702d95.jpg	Solitary / Corymbose	0.9901
virginiana_027ff3d5-1917-4355-b427-fa03785e3979.jpg	Solitary / Corymbose	0.9898
virginiana_05cbefdb-d97c-40b1-b469-4e8029a9ba83.jpg	Solitary / Corymbose	0.9897
padus_0cc61272-01f0-4f17-84d3-b390e8c51b0c.jpg	Solitary / Corymbose	0.9892
virginiana_018b861d-aa43-48a1-aff1-63dab210380c.jpg	Solitary / Corymbose	0.9889
virginiana_00c67d41-d8c4-4cf9-8577-38abd065d5ef.jpg	Solitary / Corymbose	0.9888
virginiana_00cb68f7-992e-4b5b-b266-ac5e3821c97a.jpg	Solitary / Corymbose	0.9887
serotina_0632008d-4efe-49cb-ab9a-0be23e267559.jpg	Solitary / Corymbose	0.9887
serotina_002e1e0f-1f45-410e-b2aa-a6bcff34569e.jpg	Solitary / Corymbose	0.9883
capuli_97448a46-1ccc-492d-8f1a-7d2818b5b071.jpg	Solitary / Corymbose	0.9876
virginiana_0319cc1c-1312-4802-bbe2-06a924dfdac1.jpg	Solitary / Corymbose	0.987
serotina_0603b622-5ee0-4b2a-b0e3-89602e35dc6d.jpg	Solitary / Corymbose	0.9867
virginiana_048cd565-3de9-44a5-8536-45d7785422e9.jpg	Solitary / Corymbose	0.9867
serotina_065359b3-03cc-431d-b18f-d61b3f7ef4a2.jpg	Solitary / Corymbose	0.9865
serotina_035f914d-a3aa-4bf1-9cbf-3404e98cea2c.jpg	Solitary / Corymbose	0.9858
capuli_576c299b-2c44-457a-8844-3f3f232d9e1a.jpg	Solitary / Corymbose	0.9855
hypoxantha_4187601e-261a-4bd6-b20b-703e00d19118.jpg	Solitary / Corymbose	0.9854
virginiana_0036baa7-1d7e-4792-9f93-c3512fc490ef.jpg	Solitary / Corymbose	0.9854
hypoxantha_e673435a-6d50-414f-a46d-efcebfacf2ba.jpg	Solitary / Corymbose	0.9848
serotina_06517809-091a-45f8-867c-d24302188732.jpg	Solitary / Corymbose	0.9848
grayana_4ca6ef40-941a-4007-9767-1c377c437fa9.jpg	Solitary / Corymbose	0.9834
serotina_05a71f6c-8d51-4b3e-af49-9a7298c52b6f.jpg	Solitary / Corymbose	0.9833
virginiana_06974980-afb7-4ae9-9977-551387fec7ad.jpg	Solitary / Corymbose	0.9832
padus_109cfcfb-06bc-4244-9aed-d802fc46f1d6.jpg	Solitary / Corymbose	0.9829
serotina_062639c7-effa-41c0-a209-d7a5cc7ef83e.jpg	Solitary / Corymbose	0.9827
virginiana_011bd999-f43d-42fb-9cbc-9350952ab8dc.jpg	Solitary / Corymbose	0.9826
virginiana_01a3188d-72aa-473c-a0dd-f93954e5b38a.jpg	Solitary / Corymbose	0.9821
virginiana_025a3335-56f6-4efd-b2cf-f6f2757b4837.jpg	Solitary / Corymbose	0.982
serotina_01b4744f-eb7d-42b5-8f14-13802b71b362.jpg	Solitary / Corymbose	0.9818
virginiana_0336f505-8c4e-4a71-8100-32e634d47d96.jpg	Solitary / Corymbose	0.9818
virginiana_05769280-3f14-479f-a49d-d1b8c1ef1a82.jpg	Solitary / Corymbose	0.9813
serotina_03ea21ee-90e1-42b4-9749-d0763bd71bbf.jpg	Solitary / Corymbose	0.9811
padus_01869a86-c8e5-496f-a95c-feca341417aa.jpg	Solitary / Corymbose	0.9809
capuli_8b862c30-2877-487a-bf99-b46bd2e27e67.jpg	Solitary / Corymbose	0.9809
serotina_06a7b8d1-afb0-4297-b401-7053c5a3a8e6.jpg	Solitary / Corymbose	0.9808
virginiana_0575e846-beae-47b0-857e-b8796d66a820.jpg	Solitary / Corymbose	0.9807
virginiana_04265ef4-a756-40ce-85a1-9ac1ac38ef3a.jpg	Solitary / Corymbose	0.9785
virginiana_04d4d4e4-dec0-4a15-bcaf-291422d8d405.jpg	Solitary / Corymbose	0.978
virginiana_02dd4d41-a6d6-4808-be95-4a074496d3fc.jpg	Solitary / Corymbose	0.9773
virginiana_0641221b-c2df-4dc3-867c-db83769a96df.jpg	Solitary / Corymbose	0.975
serotina_00dcc368-398c-45b1-9333-9fcdb361cb36.jpg	Solitary / Corymbose	0.974
serotina_05ced912-8275-47cd-84a9-bfcc7bb4e24c.jpg	Solitary / Corymbose	0.9737
padus_06a822d2-a8d8-4c5c-876e-864e2d364dca.jpg	Solitary / Corymbose	0.9728
padus_09518c72-3af8-4ea6-b5e9-6e59ff66d4ed.jpg	Solitary / Corymbose	0.972
virginiana_038acd9f-a00f-471b-a80f-f69d27768525.jpg	Solitary / Corymbose	0.9713
virginiana_065b3367-abd1-44cb-bd3e-9ded1a0d483a.jpg	Solitary / Corymbose	0.9701
serotina_016fd857-94c7-4fab-83f0-fd91756f0fd5.jpg	Solitary / Corymbose	0.9698
padus_164361d4-7818-4540-aabc-d38164e978e7.jpg	Solitary / Corymbose	0.9682
serotina_048f5080-952a-40f3-883f-ce2704814542.jpg	Solitary / Corymbose	0.9664
virginiana_00eef5b5-acbd-42a5-bcf4-f43785fe28c2.jpg	Solitary / Corymbose	0.965
padus_006a72ac-4476-4dd1-be3d-258949aae71b.jpg	Solitary / Corymbose	0.9646
virginiana_06b44888-64b5-4f92-9b4c-e1931d0b9394.jpg	Solitary / Corymbose	0.964
virginiana_0423b2a1-39a1-46ba-8c31-833eca703434.jpg	Solitary / Corymbose	0.9627
virginiana_0330c08c-4881-4a4c-a98a-061bbc8d55b6.jpg	Solitary / Corymbose	0.9618
virginiana_002eacf6-036e-4d1a-960d-79f3a06d4a27.jpg	Solitary / Corymbose	0.9602
capuli_057bffa3-8639-433f-95e9-c5302cd997ad.jpg	Solitary / Corymbose	0.96
serotina_002b92e8-d93a-42ea-a913-d7130d2826ec.jpg	Solitary / Corymbose	0.9586
capuli_e9897435-8a42-4807-8a20-33c1af6191d9.jpg	Solitary / Corymbose	0.9557
serotina_00b24891-6c4c-4dc8-b623-345c08c66428.jpg	Solitary / Corymbose	0.9555
padus_16e54694-5f64-4e8c-969c-c89915fc9f42.jpg	Solitary / Corymbose	0.9539
virginiana_02ee7493-11f7-4236-80b7-53b0a1257e60.jpg	Solitary / Corymbose	0.9519
serotina_018d1662-c6ec-41bd-8148-a7dd054e9c0c.jpg	Solitary / Corymbose	0.9503
capuli_4c41cbda-c9e9-468d-af2b-134b315ec8ba.jpg	Solitary / Corymbose	0.95
serotina_01f41f9f-7229-486e-9058-b10307bd8b42.jpg	Solitary / Corymbose	0.9492
serotina_0579efc6-d3c1-4e4a-8999-0dd8dedd018d.jpg	Solitary / Corymbose	0.9458
gongshanensis_38a9fc51-d73b-43e8-8604-15cfc2fb0ec2.jpg	Solitary / Corymbose	0.9447
virginiana_013cf00b-9c98-400f-b7d0-cc2d128da6ad.jpg	Solitary / Corymbose	0.9447
serotina_043490e9-89b0-4b2c-8e8d-49b31e82f255.jpg	Solitary / Corymbose	0.9434
virginiana_06967852-519a-4709-926a-56887032c8c5.jpg	Solitary / Corymbose	0.9402
virginiana_02de743d-f96b-4808-b7f6-53a88440bd09.jpg	Solitary / Corymbose	0.9389
padus_02e0d54e-4c8d-4d36-b2c7-3cd7090dd517.jpg	Solitary / Corymbose	0.9362
virginiana_0117631c-db2e-4d19-949d-492cc7c98362.jpg	Solitary / Corymbose	0.9358
gongshanensis_d14d7fc1-15e3-447d-ad0c-7bed7d8a964a.jpg	Solitary / Corymbose	0.9326
serotina_03f17707-9025-491f-86be-5811e759adc9.jpg	Solitary / Corymbose	0.9324
serotina_051f5b5f-ff2d-47b4-9173-1af90d1f96c7.jpg	Solitary / Corymbose	0.9269
virginiana_0593f9ad-65e1-47f8-930f-7c9fb6e348b0.jpg	Solitary / Corymbose	0.9268
serotina_04028ec4-e77e-4686-9e85-bcd0638ab479.jpg	Solitary / Corymbose	0.9229
serotina_01f8fc05-6e27-40f1-b3cb-8f7dc6c08c66.jpg	Solitary / Corymbose	0.9214
serotina_02d5b407-c5ef-4275-a243-3e1d97b2b316.jpg	Solitary / Corymbose	0.9197
grayana_e9e94fda-f12d-4fd1-98a0-205912f55965.jpg	Solitary / Corymbose	0.9143
serotina_041af22b-ada0-4872-9573-c9e745d55721.jpg	Solitary / Corymbose	0.9142
grayana_fbc8af9e-5fb7-400c-b4cf-0bafdc2bb58d.jpg	Solitary / Corymbose	0.9024
alabamensis_14c200ea-a093-4691-afc1-9c84df3bebed.jpg	Tropical Racemose	1
alabamensis_26eac6f0-4f70-4062-8c36-01f5575e06ad.jpg	Tropical Racemose	1
alabamensis_720e1a35-0cf7-4977-b7ee-767973c51e4c.jpg	Tropical Racemose	1
alabamensis_baefd3b8-d490-415d-925e-e4a2f44d01f4.jpg	Tropical Racemose	1
alabamensis_ecab4e19-f887-46a3-a5b3-32007c67cacc.jpg	Tropical Racemose	1
padus_02f80a86-5786-48bb-90db-846063782bb0.jpg	Tropical Racemose	1
capuli_96710b1d-2881-49b7-965e-aa35c758ca79.jpg	Tropical Racemose	1
grayana_8fef1ec5-a2f3-4470-ba49-2c8441cc0907.jpg	Tropical Racemose	1
obtusata_add8dacf-0021-4af2-9eb8-0e285c0092a1.jpg	Tropical Racemose	1
serotina_003818aa-dbb4-42d7-a5e2-b2dcbe99faf0.jpg	Tropical Racemose	1
serotina_02bec64c-72d2-4eb0-b6cd-bc7c89f1ca20.jpg	Tropical Racemose	1
serotina_05bb3407-7309-417a-bee1-cae03adf9b2d.jpg	Tropical Racemose	1
virginiana_00430c0c-2767-4f63-8857-9f4366102b26.jpg	Tropical Racemose	1
capuli_de2376d5-bd12-4992-972b-0706af3bf3be.jpg	Tropical Racemose	1
serotina_005d4464-6868-4b38-9168-cade853db892.jpg	Tropical Racemose	1
serotina_00364119-713a-4c96-8d03-021a1fa3f391.jpg	Tropical Racemose	1
serotina_00cd6ea0-4983-4e20-acc4-888423ba665b.jpg	Tropical Racemose	1
serotina_00fe4a28-3878-48d4-b09e-a6d2e1416579.jpg	Tropical Racemose	1
serotina_00f4f3a0-203d-41e3-89a5-5a9b75b207b9.jpg	Tropical Racemose	1
serotina_01215e7d-b543-462f-8e06-0e51f3914f5d.jpg	Tropical Racemose	1
serotina_022817ec-2e3d-49fd-b853-1670d6445b64.jpg	Tropical Racemose	1
serotina_028aeb40-7d76-4857-b023-8b5b86d624a9.jpg	Tropical Racemose	1
serotina_027da99d-cad3-491f-ba13-a8442030f1f2.jpg	Tropical Racemose	1
serotina_0356b7fc-327e-4f72-9f27-5b20f93ca840.jpg	Tropical Racemose	1
serotina_046c7b97-4625-41d7-88f7-76e913b8dd49.jpg	Tropical Racemose	1
serotina_04fd590a-de8d-4530-8c17-84816fb005fb.jpg	Tropical Racemose	1
serotina_04cda807-f3dd-44c7-be79-a08bc31a7c76.jpg	Tropical Racemose	1
serotina_0551d62b-4fdb-4968-82a1-8b88f081812d.jpg	Tropical Racemose	1
serotina_056faccb-abfc-48a3-967d-20de50716ce7.jpg	Tropical Racemose	1
serotina_0691a370-2e16-471e-94f2-4e2d38caa52d.jpg	Tropical Racemose	1
virginiana_002510c4-c44f-473d-8839-a74ad1b5c8f8.jpg	Tropical Racemose	1
virginiana_0098fd56-62f9-4d7d-8b9d-d11eb1e8368c.jpg	Tropical Racemose	1
virginiana_00b4bc88-bd6b-49a2-aba8-8644d792b627.jpg	Tropical Racemose	1
virginiana_012807b3-2f0a-4463-b667-575c8d569557.jpg	Tropical Racemose	1
virginiana_03b38ef7-36a1-486b-9a4b-5f9cf8cbde17.jpg	Tropical Racemose	1
virginiana_0642952b-52a4-4db3-bc31-9c9a39f2f8a4.jpg	Tropical Racemose	1
alabamensis_c3b18d21-8ae2-47c7-9306-35d81a3312f7.jpg	Tropical Racemose	0.9999
padus_1498ef23-5de7-40ec-8c3a-d904a8ea121d.jpg	Tropical Racemose	0.9999
grayana_04f6fbb3-1718-4c26-a1ef-3d6c19573ee2.jpg	Tropical Racemose	0.9999
grayana_7efd3c76-c0f1-43bb-a340-4604c016570d.jpg	Tropical Racemose	0.9999
obtusata_dde851c7-bf14-4e14-953e-f9a9ba5dd743.jpg	Tropical Racemose	0.9999
obtusata_dfbfde82-4b01-41ea-9f9f-80890e8209a0.jpg	Tropical Racemose	0.9999
virginiana_0167109e-368b-4c33-83cf-98c7bb1b2dfb.jpg	Tropical Racemose	0.9999
virginiana_02eed4ce-1fd2-44fe-84e7-172e15b9220f.jpg	Tropical Racemose	0.9999
virginiana_0329d0f5-a90b-4340-8c50-e44e3c74fa8e.jpg	Tropical Racemose	0.9999
serotina_00f907d2-92bd-43f8-9539-b72876cd703e.jpg	Tropical Racemose	0.9999
serotina_0121cc9c-e86f-4eb0-a3c4-aed41aedec80.jpg	Tropical Racemose	0.9999
serotina_0295ab67-2d83-4169-b68c-5fa71d7e1abd.jpg	Tropical Racemose	0.9999
serotina_02edcff7-0acf-4ab8-8c1b-6587d47d3080.jpg	Tropical Racemose	0.9999
serotina_0449d2cd-49ea-46d9-bce2-c13222442c19.jpg	Tropical Racemose	0.9999
serotina_04e5a3f4-3afc-4b35-b1c9-1643a7c4a21e.jpg	Tropical Racemose	0.9999
virginiana_00d3a446-ecf4-4921-a832-500a4193f239.jpg	Tropical Racemose	0.9999
virginiana_0466ec71-b8d4-4c43-bab1-7298c3a69310.jpg	Tropical Racemose	0.9999
virginiana_0460d4c0-a7f7-44ca-9f80-b3e08d09b664.jpg	Tropical Racemose	0.9999
alabamensis_c6b9f675-b551-4cb3-aecf-167eef599360.jpg	Tropical Racemose	0.9998
padus_0b06d4b2-f5ae-4689-94f7-8b224446f3a3.jpg	Tropical Racemose	0.9998
capuli_932e49ef-1011-4ba7-a721-8e48ed4a8dac.jpg	Tropical Racemose	0.9998
serotina_02daf6c6-9f7e-49c8-a01d-2bb2096336fe.jpg	Tropical Racemose	0.9998
serotina_02d3e8e6-9254-4ed2-9ef9-b0daa94acf2f.jpg	Tropical Racemose	0.9998
serotina_0388a63b-2699-4334-b01e-91c9af5bb410.jpg	Tropical Racemose	0.9998
serotina_048f9f8c-9e6c-4401-aaff-2089609f7b5c.jpg	Tropical Racemose	0.9998
serotina_0512037b-7dea-4d3d-8fa1-8a7f961cc1b6.jpg	Tropical Racemose	0.9998
capuli_3cfbdbab-91bc-4067-a047-dee02949ce25.jpg	Tropical Racemose	0.9997
grayana_1ccca43e-1fc2-4cf4-aed7-285ec6f24847.jpg	Tropical Racemose	0.9997
serotina_00888d65-7e02-4710-a918-e505cbd18377.jpg	Tropical Racemose	0.9997
serotina_04293b68-ddb4-4333-8e00-6ac75ff656af.jpg	Tropical Racemose	0.9997
virginiana_01679f88-c384-473c-831c-17ed3a042441.jpg	Tropical Racemose	0.9997
padus_13222242-664a-44b3-9403-24adf6ec1e3a.jpg	Tropical Racemose	0.9996
virginiana_050dbcde-1a7c-482c-b7c1-2c20615e57b7.jpg	Tropical Racemose	0.9996
serotina_053ff1cb-5614-46ab-94f9-3abb8128a8a0.jpg	Tropical Racemose	0.9995
capuli_3b8be7e5-5dc1-4938-bacf-a19df4c2b686.jpg	Tropical Racemose	0.9995
serotina_0693f6cf-e28b-457b-b961-4ea15ef3ea12.jpg	Tropical Racemose	0.9995
alabamensis_734765e7-92a8-48b0-897f-e273ce82b051.jpg	Tropical Racemose	0.9994
alabamensis_9dfd54b7-5415-4e05-b83b-0ca8b0e7a766.jpg	Tropical Racemose	0.9994
padus_1adcefa3-1d44-4358-a3f4-b256886b05f0.jpg	Tropical Racemose	0.9994
serotina_02135c66-15da-44ca-8569-4257973b2bfe.jpg	Tropical Racemose	0.9994
serotina_05758159-352a-4e98-8580-78ca68f431fc.jpg	Tropical Racemose	0.9994
virginiana_038ec995-48c7-496b-92e1-e7d631a01394.jpg	Tropical Racemose	0.9994
serotina_002644f1-3eef-4352-8548-f32e679ee2a8.jpg	Tropical Racemose	0.9993
serotina_001c24f3-4046-46ed-910e-50d262418b72.jpg	Tropical Racemose	0.9992
serotina_04fc6024-a26f-430e-84ad-d454b0f102b5.jpg	Tropical Racemose	0.9991
serotina_03979278-1e38-436c-8060-0d17ff66dd8c.jpg	Tropical Racemose	0.999
serotina_0282634f-45d3-41c5-bbdc-c0a319febda2.jpg	Tropical Racemose	0.999
virginiana_04eb0b35-fa85-4a39-8781-be19d2d44730.jpg	Tropical Racemose	0.999
alabamensis_4bb7c1c7-d4bc-4d47-a3b8-12e7a2362f3c.jpg	Tropical Racemose	0.9989
grayana_e273e9ac-0530-4cbe-a28c-09591d2aea8b.jpg	Tropical Racemose	0.9989
virginiana_0514f973-09f5-4db7-91eb-3f7719dc2870.jpg	Tropical Racemose	0.9989
alabamensis_041c82ff-c764-4c5d-b305-7b8fa0dbc82d.jpg	Tropical Racemose	0.9987
virginiana_01257db5-e35d-4d32-8267-b892e9b90d78.jpg	Tropical Racemose	0.9987
serotina_05504937-00b0-4884-881b-267b9daf596e.jpg	Tropical Racemose	0.9987
serotina_0104f6a2-01a8-49c1-9c8a-6421ad870843.jpg	Tropical Racemose	0.9985
serotina_00dfbc1a-2bac-410d-9bcd-88a923c67029.jpg	Tropical Racemose	0.9985
serotina_03d96d50-56d2-4d07-a823-6307ecaa8e49.jpg	Tropical Racemose	0.9985
serotina_06a5191d-1117-4f52-a6e1-1f096b39327b.jpg	Tropical Racemose	0.9985
alabamensis_6daf1bd7-b620-4bb3-a43b-2a1674ae6ac7.jpg	Tropical Racemose	0.9983
padus_14c191c4-4f2d-498c-a586-03506d5d1260.jpg	Tropical Racemose	0.9983
virginiana_053b422e-27cc-416a-b9fb-d2d7c6cf87fb.jpg	Tropical Racemose	0.9983
serotina_040fa2fe-0569-4aae-986e-3936264f07d3.jpg	Tropical Racemose	0.9983
serotina_03955f2e-0b7f-4a0e-abc4-398150d45375.jpg	Tropical Racemose	0.9983
serotina_035aab55-c8d3-40df-bf30-b4a9969f39da.jpg	Tropical Racemose	0.9981
serotina_0085d4e2-8441-4b6a-af16-2252bd9ae034.jpg	Tropical Racemose	0.9981
serotina_02d6bcd7-6d92-4957-801a-b25b41a1ac86.jpg	Tropical Racemose	0.9981
serotina_00dcbeb9-548f-4132-820f-cb06d5596015.jpg	Tropical Racemose	0.998
alabamensis_115db2c2-b7bb-43f3-ab58-b29e26dac5b2.jpg	Tropical Racemose	0.9979
alabamensis_2dae97eb-ff55-49d6-9afc-e2193ff1b086.jpg	Tropical Racemose	0.9979
virginiana_0164f546-7779-4540-842a-19d19d91db7f.jpg	Tropical Racemose	0.9979
serotina_01ba69cf-f4da-4b19-9257-b604cba090d5.jpg	Tropical Racemose	0.9978
virginiana_01a7f5ed-cc9c-4f8b-b2f0-22c58070004e.jpg	Tropical Racemose	0.9978
virginiana_064383b4-fbaa-4222-9513-08e1551647c2.jpg	Tropical Racemose	0.9978
serotina_01de1fc3-a663-4ae1-a635-bc59ad25c3ea.jpg	Tropical Racemose	0.9975
serotina_03a7ccbd-54f8-4963-befc-ce60a38ce765.jpg	Tropical Racemose	0.9975
virginiana_01cde275-5743-4695-8637-1cbeb3e452a5.jpg	Tropical Racemose	0.9975
alabamensis_2f50fe8a-20a9-4e8d-bc72-ddfa5e6c2ee7.jpg	Tropical Racemose	0.9973
alabamensis_5ff435f7-3548-4700-a770-b386ee326bff.jpg	Tropical Racemose	0.9973
padus_15cb9c92-4e94-45a5-971b-a3c34d75aa17.jpg	Tropical Racemose	0.9972
grayana_2ab10904-3de8-4197-8301-3063064173f6.jpg	Tropical Racemose	0.9971
alabamensis_810db578-97c2-443e-92f3-3a67e8e8dda4.jpg	Tropical Racemose	0.997
virginiana_00365644-92d0-43d0-9074-950af3851885.jpg	Tropical Racemose	0.9969
serotina_03790383-da0d-44c8-b750-b93a7d8e44e9.jpg	Tropical Racemose	0.9967
alabamensis_9bcf0f31-7e6c-49a3-9880-f44026540927.jpg	Tropical Racemose	0.9964
alabamensis_b5027924-dc78-4be3-b9b8-854b5e8756d5.jpg	Tropical Racemose	0.9964
virginiana_01cf696b-0afd-4ccc-b2a7-a5eed3e80f43.jpg	Tropical Racemose	0.9964
virginiana_029a677c-ad76-41bf-a1bd-0b2f5d25b070.jpg	Tropical Racemose	0.9964
grayana_95a03dae-0d31-4780-8591-579653a7b116.jpg	Tropical Racemose	0.9963
serotina_05608d39-da63-4f9b-baa4-896c771f405f.jpg	Tropical Racemose	0.9962
virginiana_022f3ffd-36ed-45d2-a45b-0c73f93d5be4.jpg	Tropical Racemose	0.9961
serotina_00898a7e-885b-4a66-a7ab-2c1e7b05be2f.jpg	Tropical Racemose	0.996
serotina_029d93a7-7ee7-4741-b430-11143699f506.jpg	Tropical Racemose	0.9959
serotina_05a70c13-69b8-4a53-b47e-7dde69d75793.jpg	Tropical Racemose	0.9957
grayana_9c54e804-353e-47c0-b59c-9f879d3abf2f.jpg	Tropical Racemose	0.9955
virginiana_015903a0-f249-4396-8de9-31cafd4ab5e2.jpg	Tropical Racemose	0.9954
virginiana_00f1355f-47ac-41da-8f3a-1557c8e43c03.jpg	Tropical Racemose	0.9953
serotina_0168b57d-2f52-438b-924d-a179159e15c2.jpg	Tropical Racemose	0.9951
capuli_b94560ca-a18a-43af-8aa4-e6a2bd359f11.jpg	Tropical Racemose	0.995
serotina_043b3959-9814-4a1f-b9e4-db34b90c8d6e.jpg	Tropical Racemose	0.9945
serotina_02c3668e-efd0-486e-8b9e-179bdaf60b29.jpg	Tropical Racemose	0.9944
virginiana_000e329c-ec3b-4baf-9008-a681e3725521.jpg	Tropical Racemose	0.9944
capuli_6584b5c9-5b7b-48a4-8aa7-8566dc51bb24.jpg	Tropical Racemose	0.9943
serotina_017ede40-2605-4a8a-a4ef-04021cd31830.jpg	Tropical Racemose	0.9941
serotina_000d2dac-cf32-495b-93f8-1e089293028c.jpg	Tropical Racemose	0.9939
serotina_0274b6f5-edaa-4aba-a7b3-0c6f30325292.jpg	Tropical Racemose	0.9933
grayana_432b91be-f926-43e9-aee6-1137d81b7f68.jpg	Tropical Racemose	0.9931
virginiana_0579407e-ddbe-4241-9943-8fcb750c628e.jpg	Tropical Racemose	0.9931
virginiana_0612a21f-1108-4146-9076-d8b74353ce25.jpg	Tropical Racemose	0.9931
virginiana_011d578d-7f15-43c1-83aa-856961c81717.jpg	Tropical Racemose	0.9929
obtusata_573996dd-3a33-4a16-9e3a-658d1518a3e6.jpg	Tropical Racemose	0.9927
serotina_03fcfb74-2c86-45f8-8a74-d7059c07e893.jpg	Tropical Racemose	0.9927
virginiana_04c27d7c-ef12-4f29-bdaa-2786c1f0c51d.jpg	Tropical Racemose	0.9926
serotina_01bb1196-01ce-4486-a20f-2d034b6ef0a2.jpg	Tropical Racemose	0.9925
grayana_c9d0b536-890d-42ed-9552-f096906697b6.jpg	Tropical Racemose	0.992
virginiana_02fb7ce0-630a-49f4-a4a9-fb0543b2c537.jpg	Tropical Racemose	0.992
virginiana_00f1dbe1-c8fd-4cd7-b493-04ac0313bba3.jpg	Tropical Racemose	0.9915
virginiana_03f1a5fa-7161-47ac-90f2-8fb35457721c.jpg	Tropical Racemose	0.991
virginiana_02dd7a39-b25c-49e4-b8fd-f4f8ad01ba3e.jpg	Tropical Racemose	0.9903
serotina_00ad8647-5982-4915-ae87-c94cfc6f8e54.jpg	Tropical Racemose	0.9901
padus_1c70847e-218f-4839-b5d1-9bfe3174a453.jpg	Tropical Racemose	0.9894
serotina_029d5750-6a6a-4fa7-a2ee-8b88a3ccf8c4.jpg	Tropical Racemose	0.9878
alabamensis_700ff5d6-36b4-4d99-b251-3ec5530d8711.jpg	Tropical Racemose	0.9863
virginiana_040631d0-690f-4cf1-bf69-3b2d061c6d7d.jpg	Tropical Racemose	0.9833
serotina_054df690-01ba-4edc-bcc0-f21cf83d8f22.jpg	Tropical Racemose	0.983
virginiana_04627c4c-9b3f-480d-8c57-10960d2da7d9.jpg	Tropical Racemose	0.9827
virginiana_032cc7e4-119b-4e66-89d3-b8fab6a83ddd.jpg	Tropical Racemose	0.9817
alabamensis_0e8308d5-fab4-4d97-8602-3475a17cc1f9.jpg	Tropical Racemose	0.9812
hypoxantha_5f33f6e4-478b-4b26-8ea6-063c7b78303e.jpg	Tropical Racemose	0.9806
virginiana_066bd3f0-5b4b-44f4-928c-42779eda442d.jpg	Tropical Racemose	0.98
serotina_0569d4b4-6567-48c7-b629-b307b7ac9e6d.jpg	Tropical Racemose	0.9796
serotina_01452c3f-78c4-4e92-b001-592fcbd72222.jpg	Tropical Racemose	0.9796
capuli_29999424-a01d-4175-921d-2b7ad291b8b4.jpg	Tropical Racemose	0.9776
serotina_03284de2-f54f-413a-a460-9717123120eb.jpg	Tropical Racemose	0.9768
alabamensis_bd12b854-6a22-4ebc-a602-9294c18c1f44.jpg	Tropical Racemose	0.9765
virginiana_00bfb55f-1211-4e4e-a5c1-cc5c0a149c89.jpg	Tropical Racemose	0.9759
capuli_b85cdf08-cbaf-47b7-99a0-c64ff40b1ab4.jpg	Tropical Racemose	0.9756
serotina_068d3148-9452-42ae-9fa2-3767722dd5ef.jpg	Tropical Racemose	0.9747
serotina_05f0414f-971e-43b3-9e40-823e7d1884b5.jpg	Tropical Racemose	0.9735
padus_0f203a3c-ccb0-4227-8dd8-d477da934631.jpg	Tropical Racemose	0.9719
hypoleuca_d6f3916f-939e-404a-8695-9b19a4ad5e8f.jpg	Tropical Racemose	0.9699
serotina_06927fb5-bb28-46e0-b8f8-036808b7f669.jpg	Tropical Racemose	0.9678
grayana_7e5b4b9e-32f0-4207-9493-076dd2a9744d.jpg	Tropical Racemose	0.9672
alabamensis_165759ab-3239-4841-8955-411992232038.jpg	Tropical Racemose	0.9668
virginiana_029bded2-4d9b-481f-abc2-d7f19b5a2ab4.jpg	Tropical Racemose	0.9666
serotina_065e80c9-996f-4188-978b-479b1f26becf.jpg	Tropical Racemose	0.965
virginiana_01f709b7-3a8c-4dc1-821c-3ec6ec60938c.jpg	Tropical Racemose	0.9632
capuli_74241b4b-dc4d-4c34-896f-142deb5f1659.jpg	Tropical Racemose	0.962
serotina_007a3a1f-1c8a-439d-945d-b8be77340a9b.jpg	Tropical Racemose	0.9615
virginiana_01f81d45-1595-46d3-944d-15f1d8891449.jpg	Tropical Racemose	0.9597
grayana_efff9f28-9bd8-416a-812d-c3fe19e4da69.jpg	Tropical Racemose	0.9594
virginiana_0065d1c5-bc4d-4880-abe4-4432dffcfd18.jpg	Tropical Racemose	0.9571
serotina_05600d12-66b4-4ac9-8e02-b200fdad511d.jpg	Tropical Racemose	0.956
virginiana_043284b4-4be6-4f9f-a41e-48d9b8ef8569.jpg	Tropical Racemose	0.9555
obtusata_a32643c3-ff1a-4f39-acdf-ad67b47ba10c.jpg	Tropical Racemose	0.9548
serotina_05aa116e-0b50-4bbd-9f14-5d41a2bf2d00.jpg	Tropical Racemose	0.9536
grayana_e85603aa-eb0c-4883-b9d3-bb0b9cf2d50d.jpg	Tropical Racemose	0.9534
serotina_041e4e5c-c716-4842-bb08-3432c4ac40c1.jpg	Tropical Racemose	0.9514
alabamensis_71ccb969-91d4-4767-ac9b-4942e3d501fa.jpg	Tropical Racemose	0.9488
serotina_0606a75e-38b2-4937-b4f0-93fde7c65aa2.jpg	Tropical Racemose	0.9488
serotina_0278f838-a4cc-4716-aebb-70e4d116b9ee.jpg	Tropical Racemose	0.946
virginiana_0271c7f1-7ca1-4f75-af24-6fe8a50deae9.jpg	Tropical Racemose	0.9447
serotina_068ef1c2-13ed-45da-b04a-c05ac16be39f.jpg	Tropical Racemose	0.9445
alabamensis_bdf0f808-e1b6-4bb0-a930-755f4c225866.jpg	Tropical Racemose	0.9438
virginiana_004d8e3a-54f7-4835-9f41-5da20107bab1.jpg	Tropical Racemose	0.9426
serotina_063efc13-b631-4ed6-bdb9-7151a894e0ae.jpg	Tropical Racemose	0.942
capuli_50d2d00b-f42c-41b1-b976-758eeca3cdb2.jpg	Tropical Racemose	0.9408
alabamensis_80b1565f-d764-4e7d-9b9e-27681d879815.jpg	Tropical Racemose	0.9399
serotina_02fc23b6-5c54-46ca-b93f-f9adefa559e5.jpg	Tropical Racemose	0.9381
capuli_ae41f832-8826-4fe5-bd66-cda1e31ff106.jpg	Tropical Racemose	0.9375
grayana_f894034a-4e73-47f7-8ee4-f5b9d903fdaa.jpg	Tropical Racemose	0.9371
grayana_467aa6aa-e228-48c0-8e2f-3d89ae3f54da.jpg	Tropical Racemose	0.936
grayana_f707c090-5823-490d-b03e-f742b5222b1d.jpg	Tropical Racemose	0.9349
capuli_e13e7739-eebb-4898-b7b6-6edb147a3d6e.jpg	Tropical Racemose	0.9334
virginiana_001ef274-a435-4b33-a594-d33faa74a983.jpg	Tropical Racemose	0.9307
virginiana_0511ce9a-66af-4f55-bf73-dddef866039d.jpg	Tropical Racemose	0.9287
alabamensis_1bb6d6e7-1c38-4eb9-8c2a-d2b2f4c22de7.jpg	Tropical Racemose	0.9285
serotina_069fdaf7-9d5e-4d66-ba48-2560968bf6ac.jpg	Tropical Racemose	0.9279
serotina_01d6927e-8e53-4601-b8c4-f93c5eec6a45.jpg	Tropical Racemose	0.9272
serotina_023abcab-a05a-49ba-aae0-f760caa71b87.jpg	Tropical Racemose	0.9216
obtusata_10f80563-87e8-4c20-ab46-996b6ae27665.jpg	Tropical Racemose	0.9203
virginiana_0146ce89-6846-4154-8e54-3068202ec0d1.jpg	Tropical Racemose	0.9186
serotina_019f35c6-ec75-48d4-8bc0-bb9783b44e7d.jpg	Tropical Racemose	0.9148
virginiana_0343186a-3e23-4812-affe-ce73e60c10a1.jpg	Tropical Racemose	0.9136
alabamensis_d1434a51-8900-4779-8848-2557cc7f41d0.jpg	Tropical Racemose	0.9054
serotina_017e3c4a-1ce2-4700-b09e-3363f357da00.jpg	Tropical Racemose	0.9048
virginiana_01935f6a-dfa0-46da-86d5-a7fe0efad1c6.jpg	Tropical Racemose	0.9037
virginiana_024bf219-ca35-4fec-8af5-6f7ad9941b97.jpg	Tropical Racemose	0.9015
